# Decoding the variant-to-function relationship for *LIPA*, a risk locus for coronary artery disease

**DOI:** 10.1101/2022.11.12.516293

**Authors:** Fang Li, Elise Flynn, Philip Ha, Mazal N. Zebak, Haoxiang Cheng, Chenyi Xue, Jianting Shi, Xun Wu, Ziyi Wang, Yujiao Meng, Jian Cui, Yizhou Zhu, Annie Rozenblyum, Jeana Chun, Antonio Hernandez-Ono, Ali Javaheri, Babak Razani, Marit Westerterp, Robert C Bauer, Yousin Suh, Ke Hao, Tuuli Lappalainen, Hanrui Zhang

**Affiliations:** Cardiometabolic Genomics Program, Division of Cardiology, Department of Medicine, Columbia University Irving Medical Center, New York, NY, USA; New York Genome Center, New York, NY, USA; Department of Systems Biology at Columbia University, New York, NY, USA; Department of Genetic and Genomic Sciences, Icahn School of Medicine at Mount Sinai, New York, NY, USA; Department of Obstetrics and Gynecology, Department of Genetics and Development, Columbia University Irving Medical Center, New York, NY, USA; Department of Medicine, Vagelos College of Physicians and Surgeons, Columbia University, New York, NY, USA; Cardiovascular Division, Washington University School of Medicine, St Louis, MO, USA; John Cochran Veterans Affairs Hospital, St Louis, MO, USA; Division of Cardiology and Vascular Medicine Institute, the Department of Medicine, and the Department of Veterans Affairs, University of Pittsburgh, Pittsburgh, PA, USA; Department of Pediatrics, University Medical Center Groningen, University of Groningen, Groningen, The Netherlands; Department of Gene Technology, Science for Life Laboratory, Royal Institute of Technology, Stockholm, Sweden

**Author notes:** **Corresponding authors:** Fang Li PhD, Cardiometabolic Genomics Program, Division of Cardiology, Department of Medicine, Columbia University Irving Medical Center, 630 West 168th Street, P&S10-401, New York, NY 10032, Hanrui Zhang MB PhD, Cardiometabolic Genomics Program, Division of Cardiology, Department of Medicine, Columbia University Irving Medical Center, 630 West 168th Street, P&S10-401, New York, NY 10032.

## Abstract

Translating human genomic discoveries into mechanistic insights requires linking genetic variations to candidate genes and their causal functional phenotypes. Genome-wide association studies have consistently identified *LIPA* as a risk locus for coronary artery disease (CAD), with previous expression quantitative trait loci (eQTL) analyses prioritizing *LIPA* as a candidate causal gene. However, functional studies elucidating the causal variants, regulatory mechanisms, target cell types, and their causal impact on atherosclerosis have been lacking. To address this gap, we applied functional genomics and experimental mouse models to establish the variant-to-function relationship at the *LIPA* locus. Our findings show that CAD risk alleles in the *LIPA* locus increase LIPA expression and enzyme activity specifically in monocytes/macrophages by enhancing PU.1 binding to an intronic enhancer region that interacts with the *LIPA* promoter. In myeloid *Lipa*-overexpressing mice, we observed larger atherosclerotic lesions accompanied by altered macrophage function, including increased macrophage accumulation due to enhanced monocyte recruitment, reduced neutral lipid accumulation, and upregulation of integrin and extracellular matrix pathways. Our work establishes a direct causal link between *LIPA* risk alleles and increased monocyte/macrophage LIPA that exacerbates atherosclerosis, bridging human functional genomic evidence to the mechanistic understanding of CAD.

**Graphical Abstract:** 
