## Supplementary material for "Decoding the variant-to-function relationship for *LIPA*, a risk locus for coronary artery disease": Table S: Table S1. A list of previous GWASs that identifed LIPA as a risk locus for CAD.xlsx

### Sheet: Sheet1
Table S1. A list of previous GWASs that identified LIPA as a risk locus for CAD
Year	Author/Journal	Consortium	Ethnicity	Case/Control	SNPs	Odds Ratio	P Value	Lipid Traits	PMID
2011	C4D Genetics Consortium Nat Genet.	CARDIoGRAMplusC4D	Europeans, South Asians	34,507/31,713	rs1412444 C>T	1.09 (1.07-1.12)	2.76×10-13	NO	21378988
2011	Wild et al. Circ Cardiovasc Genet.	-	Europeans	21,428/38,361	rs2246833 C>T	1.1 (1.06-1.14)	4.35×10-8	Decreased HDL-C	21606135
					rs1412444 C>T	1.1 (1.07-1.14)	3.71×10-8
2011	IBC 50K CAD Consortium PLoS Genet.	IBC 50K CAD Consortium	Europeans, South Asians	32,717/75,465	rs2246942 A>G	1.07 (1.04-1.11)	4.3×10-9	NO	21966275
2013	CARDIoGRAMplusC4D Nat Genet.	CARDIoGRAMplusC4D	Europeans, South Asians	63,746/130,681	rs11203042 C>T	1.04	6.08×10-6	-	23202125
2013	Lee et al. J Hum Genet.	-	Koreans, Japanese	2,123/3,591	rs2246942 G>A	1.08 (1.06- 1.10)	3.5×10-16	-	23364394
2013	Vargas-Alarcon et al. Plos One.	-	Mexicians	899/677	rs2246833 C>T	1.45 (1.12-1.87)	0.0039	Hypercholesterolemia, hypertriglyceridemia	24069331
					rs1412444 C>T	1.53 (1.18-1.99)	0.0013
2015	Nikpay et al. Nat Genet.	CARDIoGRAMplusC4D	Europeans, South/East Asians, Hispanic/Afraican Americans	60,801/123,504	rs1412444 C>T	1.07 (1.05-1.09)	5.15×10-12	-	26343387
2018	Harst et al. Circ Res	UK Biobank, CARDIoGRAMplusC4D	-	34,541/261,984	rs1412444 C>T	-	2.69×10-22 2.15×10-24	-	29212778
				88,192/162,544	rs2246942 G>A
2020	Matsunaga et al. Circ Genom Precis Med.	Biobank Japan, OACIS, CARDIoGRAMplusC4D	Japanese, Europeans	106,618/337,065	rs2250644 C>T	1.07 (1.05-1.09)	3.4×10-16	-	32469254
2020	Koyama et al. Nat Genet.	BioBank Janpan	Japanese	25,892/142,336	rs1412445 C>T	-	1.1×10-9	-	33020668
2022	Tcheandjieu et al. Nat Med.	Milloin Veteran Program	White, black, and hispanic individuals	Hispanic: 12,117/44,853 Black: 27,021/102,305 White: 95,151/197,287	rs1412444 C>T	-	Hispanic: 0.0698 Black: 0.0156 White:1.10×10-13	-	35915156
2022	Aragam et al. Nat Genet.	UK Biobank, CARDIoGRAMplusC4D, Biobank Japan	European, Japanese	181,522/984,168	rs1051338 G>T	0.94 (0.93-0.95)	3.4×10-28	-	36474045
"-": Not applicable
