## Supplementary material for "Decoding the variant-to-function relationship for *LIPA*, a risk locus for coronary artery disease": Table S: Table S2. A list of SNPs associated with CAD at the LIPA locus.xlsx

### Sheet: Sheet1
Table S2. A list of SNPs associated with coronary artery disease at the LIPA locus
Study_ID	Trait_ID	Variant_ID	Chr	Position	Ref	Alt	Rs_ID	Direction	Beta	Beta_se	Pvalue	Effective_allele_frequency
CARDIoGRAMplusC4D	CAD	10:91002927:C:T	10	91002927	C	T	rs1412444	1	0.066812	0.0096809	5.15e-12	0.630869
CARDIoGRAMplusC4D	CAD	10:91011458:C:T	10	91011458	C	T	rs1332328	1	0.069516	0.0100763	5.24e-12	0.62428
CARDIoGRAMplusC4D	CAD	10:91002804:C:T	10	91002804	C	T	rs1412445	1	0.066624	0.0097124	6.9e-12	0.631036
CARDIoGRAMplusC4D	CAD	10:91004886:A:G	10	91004886	A	G	rs2246942	1	0.06624	0.0096755	7.59e-12	0.623115
CARDIoGRAMplusC4D	CAD	10:91004916:C:A	10	91004916	C	A	rs2246941	1	0.066198	0.0096863	8.25e-12	0.624676
CARDIoGRAMplusC4D	CAD	10:91003419:A:C	10	91003419	A	C	rs1332329	1	0.066088	0.0096755	8.46e-12	0.623299
CARDIoGRAMplusC4D	CAD	10:91007360:T:G	10	91007360	T	G	rs1051338	1	0.068061	0.0099916	9.64e-12	0.684106
CARDIoGRAMplusC4D	CAD	10:91011681:C:T	10	91011681	C	T	rs1332327	1	0.071641	0.0105391	1.06e-11	0.684795
CARDIoGRAMplusC4D	CAD	10:91005854:C:T	10	91005854	C	T	rs2246833	1	0.06541	0.0096679	1.33e-11	0.626787
CARDIoGRAMplusC4D	CAD	10:91010479:A:C	10	91010479	A	C	rs2243547	1	0.067068	0.0100155	2.14e-11	0.679114
CARDIoGRAMplusC4D	CAD	10:91005952:G:A	10	91005952	G	A	rs2246828	1	0.066844	0.0100361	2.73e-11	0.688498
CARDIoGRAMplusC4D	CAD	10:91002845:C:T	10	91002845	C	T	rs1320496	1	0.063561	0.0095571	2.92e-11	0.548112
CARDIoGRAMplusC4D	CAD	10:91008879:C:T	10	91008879	C	T	rs2250644	1	0.064598	0.009707	2.84e-11	0.62774
CARDIoGRAMplusC4D	CAD	10:91008873:C:T	10	91008873	C	T	rs2250645	1	0.066195	0.0100481	4.46e-11	0.688308
CARDIoGRAMplusC4D	CAD	10:91004668:C:T	10	91004668	C	T	rs2246949	1	0.060821	0.0096103	2.47e-10	0.557202
CARDIoGRAMplusC4D	CAD	10:91007470:C:A	10	91007470	C	A	rs2250781	1	0.060473	0.009594	2.92e-10	0.559628
CARDIoGRAMplusC4D	CAD	10:91010157:A:G	10	91010157	A	G	rs2250398	1	0.060264	0.0096516	4.27e-10	0.559874
CARDIoGRAMplusC4D	CAD	10:91010313:C:T	10	91010313	C	T	rs2243548	1	0.060214	0.0096538	4.45e-10	0.559894
CARDIoGRAMplusC4D	CAD	10:91011692:T:G	10	91011692	T	G	rs1332326	1	0.060904	0.010009	1.17e-09	0.559845
CARDIoGRAMplusC4D	CAD	10:91014061:A:G	10	91014061	A	G	rs2266008	1	0.06324	0.0106716	3.1e-09	0.59791
The table includes SNPs at the LIPA locus significantly associated with CAD at P < 1.0E-8 in the CARDIoGRAMplusC4D meta-analysis
Ref is non-risk allele
Alt is risk allele
