## Supplementary material for "Decoding the variant-to-function relationship for *LIPA*, a risk locus for coronary artery disease": Table S: Table S3. Colocalization analysis by integrating STARNET datasets with CARDIoGRAMplusC4D and UKBB GWAS.xlsx

### Sheet: Sheet1
Table S3. Colocalization analysis by integrating STARNET datasets with CARDIoGRAMplusC4D and UKBB GWASs
PP.H0.abf	PP.H1.abf	PP.H2.abf	PP.H3.abf	PP.H4.abf	Gene_symbol	STARNET tissue	GWAS datasets
1.87494e-25	3.70612e-12	3.02272e-16	0.00497987	0.99502	LIPA	STARNET_VAF	UKBB_CAD
5.90259e-72	1.29925e-08	4.17892e-66	0.00820666	0.991793	LIPA	STARNET_LIV	CARDIoGRAMplusC4D
8.88913e-63	1.30815e-08	6.29334e-57	0.00826971	0.99173	LIPA	STARNET_Blood	CARDIoGRAMplusC4D
7.58923e-22	1.50013e-08	5.37304e-16	0.0096303	0.99037	LIPA	STARNET_VAF	CARDIoGRAMplusC4D
2.25093e-17	1.54269e-08	1.59362e-11	0.00993191	0.990068	LIPA	STARNET_AOR	CARDIoGRAMplusC4D
1.31036e-20	8.98066e-12	2.11252e-11	0.0134918	0.986508	LIPA	STARNET_AOR	UKBB_CAD
7.06532e-11	5.20806e-08	5.00211e-05	0.0359081	0.964042	LIPA	STARNET_SKLM	CARDIoGRAMplusC4D
1.01746e-07	1.94842e-08	0.0720344	0.0128794	0.915086	LIPA	STARNET_SF	CARDIoGRAMplusC4D
7.30292e-14	5.38321e-11	0.000117735	0.0858724	0.91401	LIPA	STARNET_SKLM	UKBB_CAD
4.99333e-11	9.56212e-12	0.0805009	0.0145108	0.904988	LIPA	STARNET_SF	UKBB_CAD
3.8938e-14	2.50131e-07	2.75674e-08	0.176264	0.823736	LIPA	STARNET_MP	CARDIoGRAMplusC4D
6.01424e-11	3.04324e-07	4.25797e-05	0.21467	0.785287	LIPA	STARNET_FC	CARDIoGRAMplusC4D
7.34658e-74	1.60881e-10	1.18439e-64	0.258627	0.741373	LIPA	STARNET_LIV	UKBB_CAD
1.21015e-64	1.75959e-10	1.95096e-55	0.282959	0.717041	LIPA	STARNET_Blood	UKBB_CAD
9.1453e-07	5.67294e-08	0.331529	0.0199166	0.648554	LIPA	STARNET_MAM	CARDIoGRAMplusC4D
3.44888e-17	2.21566e-10	5.56017e-08	0.356558	0.643442	LIPA	STARNET_MP	UKBB_CAD
1.61852e-10	7.85225e-11	0.260933	0.125979	0.613088	IFIT3	STARNET_MP	UKBB_CAD
3.84181e-07	1.87249e-07	0.271993	0.131973	0.596034	IFIT3	STARNET_MP	CARDIoGRAMplusC4D
1.60948e-10	1.25871e-10	0.259476	0.202388	0.538136	IFIT2	STARNET_MP	UKBB_CAD
2.74602e-10	1.70339e-11	0.437312	0.0265909	0.536097	LIPA	STARNET_MAM	UKBB_CAD
6.11119e-14	3.09258e-10	9.85228e-05	0.498075	0.501827	LIPA	STARNET_FC	UKBB_CAD
3.99401e-07	3.13657e-07	0.282769	0.221568	0.495663	IFIT2	STARNET_MP	CARDIoGRAMplusC4D
1.79968e-09	9.43562e-11	0.517278	0.0266645	0.456058	IFIT1	STARNET_VAF	UKBB_CAD
6.37853e-06	3.34422e-07	0.522446	0.0269409	0.450607	IFIT1	STARNET_VAF	CARDIoGRAMplusC4D
2.33795e-10	2.28074e-10	0.376917	0.367438	0.255645	CH25H	STARNET_FC	UKBB_CAD
5.4154e-07	5.29541e-07	0.383401	0.374663	0.241935	CH25H	STARNET_FC	CARDIoGRAMplusC4D
7.69033e-07	3.3482e-07	0.544461	0.236828	0.21871	IFIT3	STARNET_FC	CARDIoGRAMplusC4D
3.38347e-10	1.46548e-10	0.545473	0.236042	0.218486	IFIT3	STARNET_FC	UKBB_CAD
8.92932e-07	2.69829e-07	0.63218	0.190857	0.176962	FAS	STARNET_MP	CARDIoGRAMplusC4D
3.93408e-10	1.18025e-10	0.63424	0.190101	0.175659	FAS	STARNET_MP	UKBB_CAD
2.57012e-10	2.58347e-10	0.414346	0.41633	0.169323	IFIT1	STARNET_MP	UKBB_CAD
5.89469e-07	5.94447e-07	0.417333	0.420696	0.16197	IFIT1	STARNET_MP	CARDIoGRAMplusC4D
8.88832e-07	3.02636e-07	0.629277	0.214104	0.156618	ANKRD22	STARNET_FC	CARDIoGRAMplusC4D
3.93418e-10	1.33249e-10	0.634256	0.21467	0.151075	ANKRD22	STARNET_FC	UKBB_CAD
1.18726e-28	0.877094	1.01501e-30	0.00738296	0.115523	IFIT5	STARNET_SKLM	UKBB_CAD
7.49618e-07	5.22628e-07	0.530716	0.369912	0.0993711	IFIT1	STARNET_FC	CARDIoGRAMplusC4D
3.30094e-10	2.29154e-10	0.532167	0.369336	0.0984976	IFIT1	STARNET_FC	UKBB_CAD
4.24059e-55	0.898471	3.03483e-57	0.00633482	0.095194	IFIT5	STARNET_SF	UKBB_CAD
4.27486e-16	0.90197	1.65531e-18	0.00339797	0.0946322	IFIT5	STARNET_Blood	UKBB_CAD
1.21934e-28	0.904078	1.01351e-30	0.00742615	0.0884963	IFIT5	STARNET_SKLM	CARDIoGRAMplusC4D
0.000113314	0.91911	6.03016e-07	0.00481521	0.0759604	IFIT1	STARNET_LIV	CARDIoGRAMplusC4D
3.90974e-10	1.85395e-10	0.630316	0.298817	0.070867	STAMBPL1	STARNET_FC	UKBB_CAD
8.94285e-07	4.26521e-07	0.633137	0.301904	0.0649569	STAMBPL1	STARNET_FC	CARDIoGRAMplusC4D
4.38654e-55	0.929395	3.22989e-57	0.00677947	0.0638255	IFIT5	STARNET_SF	CARDIoGRAMplusC4D
4.41962e-16	0.932514	1.98191e-18	0.00411834	0.0633681	IFIT5	STARNET_Blood	CARDIoGRAMplusC4D
0.000115013	0.932888	7.06109e-07	0.00566605	0.0613305	IFIT1	STARNET_LIV	UKBB_CAD
9.23493e-07	4.06053e-07	0.653816	0.287419	0.0587635	IFIT2	STARNET_FC	CARDIoGRAMplusC4D
4.06419e-10	1.77611e-10	0.655216	0.28628	0.0585045	IFIT2	STARNET_FC	UKBB_CAD
3.72101e-10	2.18899e-10	0.599889	0.352854	0.0472562	STAMBPL1	STARNET_MP	UKBB_CAD
8.46875e-07	4.99915e-07	0.599572	0.353884	0.0465427	STAMBPL1	STARNET_MP	CARDIoGRAMplusC4D
9.19965e-07	4.32181e-07	0.651318	0.305933	0.0427471	ANKRD22	STARNET_MP	CARDIoGRAMplusC4D
3.24146e-10	2.69689e-10	0.522578	0.434742	0.0426798	FAS	STARNET_FC	UKBB_CAD
7.36849e-07	6.15425e-07	0.521676	0.435667	0.0426556	FAS	STARNET_FC	CARDIoGRAMplusC4D
4.04983e-10	1.89747e-10	0.652901	0.305863	0.0412363	ANKRD22	STARNET_MP	UKBB_CAD
9.79933e-07	3.83564e-07	0.693775	0.271522	0.0347018	KIF20B	STARNET_MP	CARDIoGRAMplusC4D
4.31383e-10	1.6778e-10	0.695462	0.270455	0.0340831	KIF20B	STARNET_MP	UKBB_CAD
9.8039e-07	3.86383e-07	0.694098	0.273519	0.0323815	LIPK	STARNET_MP	CARDIoGRAMplusC4D
4.31642e-10	1.68978e-10	0.695881	0.27239	0.0317295	LIPK	STARNET_MP	UKBB_CAD
1.00995e-06	3.59447e-07	0.715029	0.254451	0.0305179	IFIT1B	STARNET_MP	CARDIoGRAMplusC4D
4.44312e-10	1.57115e-10	0.716306	0.253265	0.0304291	IFIT1B	STARNET_MP	UKBB_CAD
8.27258e-07	5.43989e-07	0.585684	0.385105	0.0292093	KIF20B	STARNET_FC	CARDIoGRAMplusC4D
3.63862e-10	2.38585e-10	0.586607	0.384611	0.0287821	KIF20B	STARNET_FC	UKBB_CAD
5.45182e-54	0.977777	1.9183e-56	0.00342164	0.0188013	FAS	STARNET_SF	UKBB_CAD
7.7931e-05	0.978195	2.57856e-07	0.00321811	0.0185089	SLC16A12	STARNET_MAM	CARDIoGRAMplusC4D
4.66435e-07	9.22054e-07	0.330227	0.65278	0.0169911	PANK1	STARNET_FC	CARDIoGRAMplusC4D
2.04994e-10	4.04845e-10	0.330484	0.652662	0.016854	PANK1	STARNET_FC	UKBB_CAD
4.65203e-15	0.979876	2.62425e-17	0.00551295	0.0146109	FAS	STARNET_VAF	CARDIoGRAMplusC4D
4.66988e-15	0.983637	1.25131e-17	0.00262194	0.0137411	FAS	STARNET_VAF	UKBB_CAD
2.39945e-05	0.985108	5.01934e-08	0.0020479	0.01282	FAS	STARNET_MAM	UKBB_CAD
7.87186e-05	0.983604	3.17179e-07	0.00395085	0.0123657	IFIT5	STARNET_LIV	UKBB_CAD
0.00040187	0.986442	5.11701e-07	0.00124413	0.0119115	STAMBPL1	STARNET_VAF	UKBB_CAD
4.24141e-53	0.980457	3.43797e-55	0.0079357	0.0116069	LIPN	STARNET_Blood	UKBB_CAD
7.85027e-05	0.985371	2.72225e-07	0.00340585	0.0111442	SLC16A12	STARNET_MAM	UKBB_CAD
5.47961e-54	0.982762	3.5568e-56	0.00636821	0.0108701	FAS	STARNET_SF	CARDIoGRAMplusC4D
9.56712e-86	0.805313	2.18514e-86	0.183923	0.0107638	ACTA2	STARNET_Blood	UKBB_CAD
0.00325085	0.980749	1.93391e-05	0.00582425	0.0101563	KIF20B	STARNET_AOR	UKBB_CAD
0.0621945	0.923965	0.000235029	0.00348148	0.0101239	PANK1	STARNET_AOR	UKBB_CAD
2.40621e-05	0.987885	4.83152e-08	0.00197349	0.0101176	FAS	STARNET_MAM	CARDIoGRAMplusC4D
0.20646	0.782063	0.000632416	0.00238711	0.00845794	KIF20B	STARNET_Blood	UKBB_CAD
1.12104e-85	0.943638	5.69963e-87	0.0479683	0.0083935	ACTA2	STARNET_Blood	CARDIoGRAMplusC4D
0.0018883	0.985665	8.35609e-06	0.00435368	0.00808507	STAMBPL1	STARNET_SF	UKBB_CAD
3.30509e-05	0.987167	1.59157e-07	0.00474566	0.00805456	FAS	STARNET_SKLM	CARDIoGRAMplusC4D
4.92865e-09	0.991008	6.57719e-12	0.00131481	0.0076767	STAMBPL1	STARNET_LIV	CARDIoGRAMplusC4D
7.91044e-05	0.988425	3.14445e-07	0.00392147	0.007574	IFIT5	STARNET_LIV	CARDIoGRAMplusC4D
0.0018807	0.981699	1.69331e-05	0.00883126	0.00757251	STAMBPL1	STARNET_SF	CARDIoGRAMplusC4D
5.99405e-14	0.990893	1.12518e-16	0.00185282	0.00725444	FAS	STARNET_Blood	UKBB_CAD
0.603893	0.387867	0.000648135	0.000409099	0.00718324	ACTA2	STARNET_LIV	UKBB_CAD
0.000402028	0.986829	2.28242e-06	0.00559532	0.00717148	STAMBPL1	STARNET_VAF	CARDIoGRAMplusC4D
3.31539e-05	0.990245	8.5993e-08	0.00256129	0.00716036	FAS	STARNET_SKLM	UKBB_CAD
0.394813	0.597143	0.000394192	0.000589144	0.00706073	STAMBPL1	STARNET_AOR	UKBB_CAD
5.99572e-14	0.991169	1.2096e-16	0.00199279	0.00683774	FAS	STARNET_Blood	CARDIoGRAMplusC4D
4.22397e-53	0.984192	3.91846e-55	0.00912338	0.00668464	LIPN	STARNET_Blood	CARDIoGRAMplusC4D
0.000112415	0.990777	2.89225e-07	0.00254254	0.0065678	CH25H	STARNET_LIV	CARDIoGRAMplusC4D
0.00326881	0.986168	1.42559e-05	0.0042946	0.00625446	KIF20B	STARNET_AOR	CARDIoGRAMplusC4D
0.0625245	0.928868	0.000196014	0.00290648	0.00550526	PANK1	STARNET_AOR	CARDIoGRAMplusC4D
0.000112658	0.992921	1.82745e-07	0.00160528	0.00536099	CH25H	STARNET_LIV	UKBB_CAD
4.94208e-09	0.99371	6.77091e-12	0.0013565	0.00493306	STAMBPL1	STARNET_LIV	UKBB_CAD
0.207423	0.785711	0.000410034	0.00154829	0.00490739	KIF20B	STARNET_Blood	CARDIoGRAMplusC4D
0.605248	0.388737	0.00077252	0.00049142	0.0047517	ACTA2	STARNET_LIV	CARDIoGRAMplusC4D
0.393872	0.601273	0.000314258	0.000475671	0.00406562	STAMBPL1	STARNET_AOR	CARDIoGRAMplusC4D
0.511598	0.483629	0.000552121	0.000518233	0.00370285	PANK1	STARNET_MAM	CARDIoGRAMplusC4D
0.766876	0.226518	0.00254456	0.000748295	0.00331233	PANK1	STARNET_SKLM	UKBB_CAD
0.511929	0.483941	0.000490509	0.000460513	0.00317957	PANK1	STARNET_MAM	UKBB_CAD
0.582048	0.414115	0.000583375	0.000412217	0.00284164	CH25H	STARNET_VAF	CARDIoGRAMplusC4D
0.609029	0.384904	0.00198868	0.00125401	0.00282522	PANK1	STARNET_Blood	UKBB_CAD
0.582169	0.414201	0.000550371	0.000388886	0.00269062	CH25H	STARNET_VAF	UKBB_CAD
0.609584	0.385254	0.00158914	0.00100176	0.00257129	PANK1	STARNET_Blood	CARDIoGRAMplusC4D
0.953121	0.0435958	0.000716638	3.02423e-05	0.00253675	IFIT3	STARNET_MAM	CARDIoGRAMplusC4D
0.649902	0.346742	0.000573869	0.000303698	0.00247819	STAMBPL1	STARNET_Blood	CARDIoGRAMplusC4D
1.19971e-06	0.000435532	0.00273923	0.994422	0.00240211	CH25H	STARNET_AOR	CARDIoGRAMplusC4D
3.76473e-08	1.36671e-05	0.0027404	0.994846	0.00239958	CH25H	STARNET_AOR	UKBB_CAD
0.866763	0.129022	0.00163364	0.000240836	0.00234019	IFIT1	STARNET_MAM	UKBB_CAD
0.713635	0.283222	0.000649045	0.000255349	0.00223882	FAS	STARNET_AOR	CARDIoGRAMplusC4D
0.713719	0.283255	0.000620107	0.000243941	0.00216241	FAS	STARNET_AOR	UKBB_CAD
0.650195	0.346898	0.000530748	0.000281074	0.00209502	STAMBPL1	STARNET_Blood	UKBB_CAD
0.695937	0.300508	0.00103087	0.000443053	0.00208125	PANK1	STARNET_LIV	CARDIoGRAMplusC4D
0.953719	0.0436232	0.000578234	2.43937e-05	0.00205472	IFIT3	STARNET_MAM	UKBB_CAD
0.948159	0.0496579	0.000294253	1.35358e-05	0.00187514	IFIT3	STARNET_SF	CARDIoGRAMplusC4D
0.69618	0.300613	0.000961621	0.000413399	0.00183247	PANK1	STARNET_LIV	UKBB_CAD
0.948357	0.0496683	0.000270633	1.24828e-05	0.00169108	IFIT3	STARNET_SF	UKBB_CAD
0.769108	0.227178	0.00162608	0.000478698	0.00160998	PANK1	STARNET_SKLM	CARDIoGRAMplusC4D
0.877773	0.119758	0.000937605	0.000126517	0.00140463	SLC16A12	STARNET_AOR	CARDIoGRAMplusC4D
0.934395	0.0632235	0.00108742	7.2356e-05	0.00122184	SLC16A12	STARNET_LIV	UKBB_CAD
0.878868	0.119119	0.000699706	9.36171e-05	0.00121921	SLC16A12	STARNET_AOR	UKBB_CAD
0.855234	0.142791	0.00070946	0.000117305	0.0011478	IFIT1B	STARNET_Blood	CARDIoGRAMplusC4D
0.977791	0.0203402	0.000767156	1.48717e-05	0.00108679	IFIT3	STARNET_SKLM	UKBB_CAD
0.855389	0.142817	0.00070297	0.000116395	0.000974197	IFIT1B	STARNET_Blood	UKBB_CAD
0.922339	0.0759671	0.000691618	5.60175e-05	0.000946592	FAS	STARNET_LIV	CARDIoGRAMplusC4D
0.863079	0.135261	0.000621445	9.64508e-05	0.000941669	IFIT1	STARNET_MAM	CARDIoGRAMplusC4D
0.977977	0.020344	0.000748209	1.46478e-05	0.000916585	IFIT3	STARNET_SKLM	CARDIoGRAMplusC4D
0.874912	0.123892	0.000290756	4.03084e-05	0.000864244	ACTA2	STARNET_SKLM	CARDIoGRAMplusC4D
0.983681	0.014427	0.00102826	1.42314e-05	0.000849386	IFIT1	STARNET_SF	CARDIoGRAMplusC4D
0.918972	0.079692	0.000484885	4.12392e-05	0.000809435	KIF20B	STARNET_SF	CARDIoGRAMplusC4D
0.9076	0.0914855	0.000114792	1.07817e-05	0.000789168	SLC16A12	STARNET_SF	CARDIoGRAMplusC4D
0.947156	0.0513313	0.000697249	3.70088e-05	0.000778813	SLC16A12	STARNET_SKLM	CARDIoGRAMplusC4D
0.938682	0.0601452	0.000395336	2.45778e-05	0.000752936	ACTA2	STARNET_SF	UKBB_CAD
0.875065	0.123914	0.000254062	3.52454e-05	0.000731192	ACTA2	STARNET_SKLM	UKBB_CAD
0.948204	0.0503741	0.000667644	3.47493e-05	0.00071985	SLC16A12	STARNET_SKLM	UKBB_CAD
0.986702	0.0119381	0.000648496	7.14171e-06	0.000704435	IFIT2	STARNET_SKLM	CARDIoGRAMplusC4D
0.994513	0.00387642	0.000909915	2.84852e-06	0.000698163	IFIT2	STARNET_AOR	UKBB_CAD
0.984031	0.0144321	0.000831803	1.1506e-05	0.000693486	IFIT1	STARNET_SF	UKBB_CAD
0.91918	0.07971	0.000406632	3.45937e-05	0.000668818	KIF20B	STARNET_SF	UKBB_CAD
0.935492	0.0632977	0.000531755	3.53366e-05	0.000643275	SLC16A12	STARNET_LIV	CARDIoGRAMplusC4D
0.922783	0.0760037	0.000539155	4.37767e-05	0.000630025	FAS	STARNET_LIV	UKBB_CAD
0.972792	0.0261042	0.000514999	1.32437e-05	0.000575889	IFIT3	STARNET_VAF	CARDIoGRAMplusC4D
0.938901	0.0601593	0.000343007	2.14028e-05	0.000575031	ACTA2	STARNET_SF	CARDIoGRAMplusC4D
0.907851	0.0915108	0.000111904	1.07642e-05	0.000515582	SLC16A12	STARNET_SF	UKBB_CAD
0.940247	0.0588121	0.00040352	2.47269e-05	0.000513105	ACTA2	STARNET_AOR	CARDIoGRAMplusC4D
0.940303	0.0588157	0.000377609	2.31391e-05	0.000480186	ACTA2	STARNET_AOR	UKBB_CAD
0.951834	0.0472161	0.000517145	2.52454e-05	0.00040779	PANK1	STARNET_SF	CARDIoGRAMplusC4D
0.987264	0.0119449	0.000389366	4.3132e-06	0.000397732	IFIT2	STARNET_SKLM	UKBB_CAD
0.99521	0.00387914	0.000519131	1.63387e-06	0.000389601	IFIT2	STARNET_AOR	CARDIoGRAMplusC4D
0.940013	0.0594773	0.00014226	8.64203e-06	0.000359196	IFIT2	STARNET_LIV	UKBB_CAD
0.940032	0.0594786	0.000139246	8.46851e-06	0.000342007	IFIT2	STARNET_LIV	CARDIoGRAMplusC4D
0.951993	0.0472239	0.000421237	2.05539e-05	0.000341733	PANK1	STARNET_SF	UKBB_CAD
0.961545	0.037818	0.000305685	1.17031e-05	0.000319677	IFIT1	STARNET_SKLM	CARDIoGRAMplusC4D
0.986472	0.0128364	0.00037153	4.51847e-06	0.000316043	IFIT3	STARNET_AOR	CARDIoGRAMplusC4D
0.961616	0.0378208	0.000269302	1.03083e-05	0.000283519	IFIT1	STARNET_SKLM	UKBB_CAD
0.958344	0.0411117	0.000259869	1.08747e-05	0.000273357	KIF20B	STARNET_LIV	CARDIoGRAMplusC4D
0.958426	0.0411152	0.000219132	9.1703e-06	0.000230157	KIF20B	STARNET_LIV	UKBB_CAD
5.70911e-09	1.40647e-06	0.00404195	0.995751	0.000205433	CH25H	STARNET_MP	CARDIoGRAMplusC4D
2.50718e-12	6.17652e-10	0.00404199	0.995759	0.00019945	CH25H	STARNET_MP	UKBB_CAD
0.973475	0.0261225	0.000217743	5.66387e-06	0.000179104	IFIT3	STARNET_VAF	UKBB_CAD
0.993491	0.00621886	0.000130941	6.61052e-07	0.000158584	ACTA2	STARNET_MAM	CARDIoGRAMplusC4D
0.990748	0.00893247	0.000181243	1.49744e-06	0.000136623	ACTA2	STARNET_VAF	CARDIoGRAMplusC4D
0.990751	0.0089325	0.000182332	1.5117e-06	0.000132186	ACTA2	STARNET_VAF	UKBB_CAD
0.993579	0.00621941	9.32369e-05	4.7533e-07	0.000108296	ACTA2	STARNET_MAM	UKBB_CAD
0.985257	0.0145648	7.48361e-05	1.00439e-06	0.000101891	IFIT2	STARNET_VAF	CARDIoGRAMplusC4D
0.985256	0.0145648	7.60445e-05	1.02231e-06	0.00010183	IFIT2	STARNET_VAF	UKBB_CAD
0.986978	0.012843	8.19311e-05	9.6991e-07	9.62121e-05	IFIT3	STARNET_AOR	UKBB_CAD
0.994697	0.00510328	0.00010813	4.63804e-07	9.09573e-05	IFIT1	STARNET_AOR	UKBB_CAD
0.988871	0.010994	5.42668e-05	5.22817e-07	8.05055e-05	IFIT2	STARNET_Blood	UKBB_CAD
0.988867	0.0109939	5.84945e-05	5.70347e-07	7.99776e-05	IFIT2	STARNET_Blood	CARDIoGRAMplusC4D
0.994768	0.00510364	6.89411e-05	2.94599e-07	5.91031e-05	IFIT1	STARNET_AOR	CARDIoGRAMplusC4D
0.993896	0.00602664	3.13508e-05	1.43838e-07	4.62626e-05	IFIT3	STARNET_Blood	UKBB_CAD
0.99389	0.00602661	3.71278e-05	1.79123e-07	4.6008e-05	IFIT3	STARNET_Blood	CARDIoGRAMplusC4D
0.994166	0.00575787	3.93476e-05	1.91044e-07	3.68435e-05	PANK1	STARNET_VAF	CARDIoGRAMplusC4D
0.995693	0.00422123	4.87021e-05	1.69851e-07	3.66213e-05	IFIT1	STARNET_Blood	CARDIoGRAMplusC4D
0.997085	0.00282574	5.39814e-05	1.17752e-07	3.52314e-05	IFIT2	STARNET_SF	UKBB_CAD
0.99709	0.00282576	5.05041e-05	1.09073e-07	3.4056e-05	IFIT2	STARNET_SF	CARDIoGRAMplusC4D
0.995708	0.00422129	3.94945e-05	1.3674e-07	3.06964e-05	IFIT1	STARNET_Blood	UKBB_CAD
0.994181	0.00575796	3.14207e-05	1.52652e-07	2.9326e-05	PANK1	STARNET_VAF	UKBB_CAD
0.996429	0.0035101	3.21379e-05	8.42609e-08	2.89504e-05	ANKRD22	STARNET_Blood	CARDIoGRAMplusC4D
0.996439	0.00351013	2.70474e-05	7.18958e-08	2.33833e-05	ANKRD22	STARNET_Blood	UKBB_CAD
1.69168e-13	6.20099e-10	0.000272728	0.999704	2.31705e-05	LIPN	STARNET_FC	UKBB_CAD
3.85172e-10	1.41205e-06	0.000272695	0.999703	2.27287e-05	LIPN	STARNET_FC	CARDIoGRAMplusC4D
0.999301	0.000686539	7.2038e-06	0	4.94914e-06	STAMBPL1	STARNET_MAM	CARDIoGRAMplusC4D
0.999303	0.00068654	6.25896e-06	0	4.30002e-06	STAMBPL1	STARNET_MAM	UKBB_CAD
2.23213e-44	5.9439e-06	3.7553e-39	0.999994	4.03345e-07	IFIT5	STARNET_VAF	CARDIoGRAMplusC4D
4.12111e-16	6.20282e-10	6.64393e-07	0.999999	3.2304e-07	PANK1	STARNET_MP	UKBB_CAD
9.38399e-13	1.41246e-06	6.64369e-07	0.999998	3.01423e-07	PANK1	STARNET_MP	CARDIoGRAMplusC4D
1.53736e-12	5.06691e-06	3.0341e-07	0.999994	2.78592e-07	KIF20B	STARNET_MAM	CARDIoGRAMplusC4D
2.92962e-14	9.65559e-08	3.03411e-07	0.999999	2.46438e-07	KIF20B	STARNET_MAM	UKBB_CAD
6.57344e-51	1.41246e-06	4.65388e-45	0.999998	1.32683e-07	IFIT5	STARNET_FC	CARDIoGRAMplusC4D
6.73422e-76	1.60052e-06	4.2075e-70	0.999998	1.10846e-07	IFIT5	STARNET_MAM	CARDIoGRAMplusC4D
6.70948e-72	1.60107e-06	4.19061e-66	0.999998	1.09373e-07	IFIT5	STARNET_AOR	CARDIoGRAMplusC4D
4.93618e-67	1.41246e-06	3.49473e-61	0.999999	8.36158e-08	IFIT5	STARNET_MP	CARDIoGRAMplusC4D
1.61963e-13	1.41246e-06	1.14667e-07	0.999998	5.01299e-08	ACTA2	STARNET_FC	CARDIoGRAMplusC4D
7.11106e-17	6.20282e-10	1.14642e-07	1	2.6097e-08	ACTA2	STARNET_FC	UKBB_CAD
2.63221e-32	1.41246e-06	1.86356e-26	0.999999	1.00521e-08	ACTA2	STARNET_MP	CARDIoGRAMplusC4D
9.1136e-18	1.41246e-06	6.45226e-12	0.999999	9.58349e-09	LIPN	STARNET_MP	CARDIoGRAMplusC4D
1.30258e-47	3.46862e-09	3.75532e-39	1	3.63804e-10	IFIT5	STARNET_VAF	UKBB_CAD
2.62748e-79	6.21957e-10	4.22454e-70	1	6.62199e-11	IFIT5	STARNET_MAM	UKBB_CAD
2.6064e-75	6.21961e-10	4.19062e-66	1	6.56039e-11	IFIT5	STARNET_AOR	UKBB_CAD
2.88793e-54	6.20282e-10	4.65584e-45	1	3.61585e-11	IFIT5	STARNET_FC	UKBB_CAD
2.16946e-70	6.20282e-10	3.49754e-61	1	2.94463e-11	IFIT5	STARNET_MP	UKBB_CAD
4.00319e-21	6.20282e-10	6.45381e-12	1	7.59959e-12	LIPN	STARNET_MP	UKBB_CAD
1.15595e-35	6.20282e-10	1.86359e-26	1	4.90293e-12	ACTA2	STARNET_MP	UKBB_CAD
PP.H4.abf > 0.8 indicates significant colocalization
VAF: visceral abdominal adipose
LIV: liver
AOR: atherosclerotic aortic wall
SKLM: skeletal muscle
SF: subcutaneous fat
MP: human peripheral blood mononuclear cells -derived macrophages
FC: foamy macrophages (loaded with acLDL)
MAM: pre/early-atherosclerotic mammary arteries
