## Supplementary material for "Decoding the variant-to-function relationship for *LIPA*, a risk locus for coronary artery disease": Table S: Table S4. SMR_HEIDI analysis by integrating STARNET datasets with CARDIoGRAMplusC4D and UKBB GWAS.xlsx

### Sheet: Sheet 1
Table S4. SMR-HEIDI analysis by integrating STARNET datasets with CARDIoGRAMplusC4D and UKBB GWASs
GWAS	STARNET tissue	Gene	b_SMR	se_SMR	P_SMR	P_HEIDI	qvalue_SMR
UKBB_CAD	STARNET_LIV	LIPA	0.0667271	0.00985785	1.29737e-11	0.00491521	1.27604e-08
UKBB_CAD	STARNET_Blood	LIPA	0.0650249	0.00971876	2.22166e-11	0.0721094	7.30891e-08
CARDIoGRAMplusC4D	STARNET_LIV	LIPA	0.0700209	0.0110678	2.50676e-10	0.0452793	2.40345e-07
CARDIoGRAMplusC4D	STARNET_Blood	LIPA	0.0682347	0.0108957	3.78806e-10	0.127051	1.24771e-06
UKBB_CAD	STARNET_VAF	LIPA	0.107236	0.0185705	7.71536e-09	0.000139432	1.26058e-05
CARDIoGRAMplusC4D	STARNET_VAF	LIPA	0.112626	0.0205123	4.0043e-08	0.00356291	6.59847e-05
UKBB_CAD	STARNET_AOR	LIPA	0.124264	0.0227736	4.856e-08	0.660563	1.15595e-05
CARDIoGRAMplusC4D	STARNET_AOR	LIPA	0.130602	0.0250066	1.76343e-07	0.775866	4.16795e-05
UKBB_CAD	STARNET_MP	LIPA	0.125618	0.0250209	5.15361e-07	0.0719724	0.000574564
CARDIoGRAMplusC4D	STARNET_MP	LIPA	0.132804	0.02769	1.61804e-06	0.0712589	0.00248158
UKBB_CAD	STARNET_FC	LIPA	0.121483	0.0260247	3.04181e-06	0.292871	0.00230282
CARDIoGRAMplusC4D	STARNET_FC	LIPA	0.128432	0.0286299	7.25891e-06	0.299539	0.00490457
UKBB_CAD	STARNET_SKLM	IFIT5	-0.0309451	0.0112611	0.00599661	0.126683	0.176407
CARDIoGRAMplusC4D	STARNET_SKLM	IFIT5	-0.0336181	0.0125283	0.00728835	0.600286	0.247074
UKBB_CAD	STARNET_MAM	IFIT5	-0.0219605	0.00867498	0.0113585	0.205916	0.206554
UKBB_CAD	STARNET_AOR	IFIT5	-0.0216577	0.00855942	0.0113974	0.218785	0.186192
UKBB_CAD	STARNET_SF	IFIT5	-0.02335	0.00924234	0.0115232	0.261665	0.235861
UKBB_CAD	STARNET_VAF	IFIT5	-0.0257317	0.0102499	0.0120586	0.204049	0.264457
UKBB_CAD	STARNET_Blood	IFIT5	-0.0330859	0.0133879	0.0134612	0.203945	0.280423
CARDIoGRAMplusC4D	STARNET_MAM	IFIT5	-0.0224899	0.00967581	0.0201072	0.705833	0.314542
CARDIoGRAMplusC4D	STARNET_AOR	IFIT5	-0.0221798	0.00954621	0.0201569	0.699308	0.269205
CARDIoGRAMplusC4D	STARNET_SF	IFIT5	-0.023913	0.0103054	0.0203176	0.702091	0.398802
CARDIoGRAMplusC4D	STARNET_VAF	IFIT5	-0.0261929	0.0114226	0.0218441	0.68509	0.380879
CARDIoGRAMplusC4D	STARNET_Blood	IFIT5	-0.0336789	0.0148814	0.023626	0.668406	0.389097
CARDIoGRAMplusC4D	STARNET_LIV	IFIT1	-0.0510119	0.0230996	0.0272199	0.931122	0.404621
UKBB_CAD	STARNET_LIV	IFIT1	0.0444748	0.0205543	0.0304819	0.0192074	0.411942
CARDIoGRAMplusC4D	STARNET_MP	IFIT5	-0.0198036	0.00925857	0.0324401	0.0010749	0.477249
CARDIoGRAMplusC4D	STARNET_FC	IFIT5	-0.0197112	0.00924016	0.0329072	0.00208465	0.493033
UKBB_CAD	STARNET_MP	IFIT5	-0.017279	0.00827971	0.0368968	0.510677	0.425832
UKBB_CAD	STARNET_FC	IFIT5	-0.0171984	0.00826219	0.0373809	0.515504	0.473987
UKBB_CAD	STARNET_FC	ACTA2	0.0299564	0.016582	0.0708312	0.00911738	0.566097
UKBB_CAD	STARNET_MP	CH25H	-0.0431165	0.024556	0.0791158	0.104149	0.540652
UKBB_CAD	STARNET_SF	FAS	0.016425	0.00942296	0.0813188	0.142269	0.497381
CARDIoGRAMplusC4D	STARNET_MP	CH25H	-0.0487608	0.0281839	0.0836133	0.0787336	0.618756
UKBB_CAD	STARNET_VAF	FAS	0.0244391	0.0145284	0.0925391	0.655973	0.513212
UKBB_CAD	STARNET_MAM	FAS	-0.0339482	0.0202481	0.0936185	0.031227	0.524538
CARDIoGRAMplusC4D	STARNET_VAF	FAS	0.027378	0.0165001	0.0970629	0.486166	0.563012
UKBB_CAD	STARNET_SKLM	LIPA	0.0389243	0.0234979	0.09762	0.042151	0.463582
CARDIoGRAMplusC4D	STARNET_MAM	FAS	0.0338501	0.0228916	0.139218	0.323922	0.636218
CARDIoGRAMplusC4D	STARNET_FC	ACTA2	0.0269726	0.0186502	0.148111	0.0213682	0.71833
UKBB_CAD	STARNET_MP	PANK1	0.0274455	0.0192764	0.154508	0.831429	0.623669
CARDIoGRAMplusC4D	STARNET_SKLM	LIPA	0.0371041	0.0271426	0.171623	0.0684057	0.644171
UKBB_CAD	STARNET_Blood	LIPN	0.0125811	0.00930316	0.176266	0.173647	0.631998
UKBB_CAD	STARNET_LIV	IFIT5	-0.0298234	0.022196	0.179067	0.599942	0.665015
UKBB_CAD	STARNET_MP	LIPN	0.0210972	0.0157201	0.179579	0.0451452	0.644815
UKBB_CAD	STARNET_FC	LIPN	0.0232987	0.0175177	0.183516	0.042811	0.712815
CARDIoGRAMplusC4D	STARNET_SF	FAS	-0.0140487	0.0106941	0.188952	0.0744546	0.692971
UKBB_CAD	STARNET_MAM	KIF20B	-0.0257458	0.0207567	0.214843	0.804222	0.671247
UKBB_CAD	STARNET_VAF	STAMBPL1	-0.0254083	0.0207814	0.221463	0.511663	0.638786
CARDIoGRAMplusC4D	STARNET_AOR	CH25H	0.0272868	0.0262879	0.29927	0.263599	0.681076
CARDIoGRAMplusC4D	STARNET_LIV	STAMBPL1	-0.0206471	0.0203103	0.309351	0.323594	0.721013
UKBB_CAD	STARNET_MP	ACTA2	0.0119088	0.0122824	0.332258	0.186729	0.715564
UKBB_CAD	STARNET_Blood	ACTA2	0.00770797	0.00800372	0.335523	0.47378	0.712594
UKBB_CAD	STARNET_Blood	FAS	0.0132972	0.0138638	0.337491	0.461721	0.712594
CARDIoGRAMplusC4D	STARNET_MP	ACTA2	0.0117273	0.0139576	0.400793	0.130122	0.811911
CARDIoGRAMplusC4D	STARNET_SKLM	FAS	0.019878	0.0242493	0.412365	0.381349	0.737096
UKBB_CAD	STARNET_SKLM	FAS	0.0170435	0.021356	0.424833	0.365632	0.692122
CARDIoGRAMplusC4D	STARNET_Blood	ACTA2	0.00723687	0.00909176	0.426043	0.416995	0.758131
CARDIoGRAMplusC4D	STARNET_Blood	FAS	0.0124845	0.0157282	0.427331	0.466015	0.758375
CARDIoGRAMplusC4D	STARNET_LIV	IFIT5	-0.0176327	0.0250567	0.481611	0.323482	0.772499
CARDIoGRAMplusC4D	STARNET_MAM	SLC16A12	0.0185345	0.0274799	0.50001	0.0894141	0.811232
CARDIoGRAMplusC4D	STARNET_MP	PANK1	0.0143031	0.0212606	0.501104	0.959544	0.840854
CARDIoGRAMplusC4D	STARNET_Blood	LIPN	0.0070299	0.010811	0.515527	0.256318	0.787993
CARDIoGRAMplusC4D	STARNET_MP	LIPN	0.0117884	0.0181611	0.516273	0.315064	0.842581
CARDIoGRAMplusC4D	STARNET_FC	LIPN	0.0130186	0.0200989	0.517163	0.281211	0.850763
UKBB_CAD	STARNET_LIV	STAMBPL1	-0.0111296	0.0177974	0.531741	0.271296	0.835559
UKBB_CAD	STARNET_AOR	CH25H	0.0139227	0.0228241	0.541862	0.325655	0.776129
CARDIoGRAMplusC4D	STARNET_MAM	KIF20B	-0.0134921	0.0230737	0.558721	0.874167	0.826248
UKBB_CAD	STARNET_SF	STAMBPL1	-0.00857656	0.0177894	0.629723	0.708156	0.793933
CARDIoGRAMplusC4D	STARNET_SF	STAMBPL1	0.00922469	0.0191416	0.629864	0.541925	0.856664
UKBB_CAD	STARNET_MAM	SLC16A12	0.0104678	0.0226539	0.644028	0.0573077	0.837723
CARDIoGRAMplusC4D	STARNET_LIV	CH25H	0.00762427	0.0267686	0.775781	0.663462	0.849525
CARDIoGRAMplusC4D	STARNET_VAF	STAMBPL1	-0.00606817	0.0241202	0.801366	0.687809	0.844905
UKBB_CAD	STARNET_LIV	CH25H	-0.000407028	0.0229222	0.985833	0.90642	0.894264
Findings of P-HEIDI < 0.05 indicates the existence of pleiotropic effects
VAF: visceral abdominal adipose
LIV: liver
AOR: atherosclerotic aortic wall
SKLM: skeletal muscle
SF: subcutaneous fat
MP: human peripheral blood mononuclear cells -derived macrophages
FC: foamy macrophages (loaded with acLDL)
MAM: pre/early-atherosclerotic mammary arteries
