## Supplementary material for "Decoding the variant-to-function relationship for *LIPA*, a risk locus for coronary artery disease": Table S: Table S5. MetaXcan analysis by integrating STARNET datasets with CARDIoGRAMplusC4D and UKBB GWAS.xlsx

### Sheet: Sheet 1
Table S5. MetaXcan analysis by integrating STARNET datasets with CARDIoGRAMplusC4D and UKBB GWASs
GWAS	STARNET tissue	Gene	Zscore	Effect_size	Pvalue	qvalue
UKBB_CAD	STARNET_LIV	LIPA	7.97008	0.0929634	1.58577e-15	1.8673e-12
UKBB_CAD	STARNET_Blood	LIPA	7.87725	0.111541	3.34653e-15	8.38839e-12
UKBB_CAD	STARNET_AOR	LIPA	7.68025	0.222012	1.58775e-14	1.07576e-11
CARDIoGRAMplusC4D	STARNET_LIV	LIPA	7.35005	0.0973112	1.98137e-13	2.03803e-10
CARDIoGRAMplusC4D	STARNET_Blood	LIPA	7.40059	0.118276	1.35582e-13	3.59692e-10
UKBB_CAD	STARNET_VAF	LIPA	7.28931	0.146433	3.11547e-13	6.00821e-10
CARDIoGRAMplusC4D	STARNET_AOR	LIPA	7.11292	0.233687	1.13616e-12	6.50132e-10
UKBB_CAD	STARNET_MP	LIPA	6.83332	0.169869	8.29745e-12	1.53213e-08
CARDIoGRAMplusC4D	STARNET_VAF	LIPA	6.58742	0.146606	4.47542e-11	8.35093e-08
CARDIoGRAMplusC4D	STARNET_MP	LIPA	6.41001	0.181018	1.45509e-10	3.13156e-07
UKBB_CAD	STARNET_FC	LIPA	6.03829	0.127143	1.55754e-09	1.40004e-06
CARDIoGRAMplusC4D	STARNET_FC	LIPA	5.43102	0.131668	5.60315e-08	4.43131e-05
UKBB_CAD	STARNET_SKLM	LIPA	4.84443	0.18681	1.26973e-06	0.000432563
CARDIoGRAMplusC4D	STARNET_MP	IFIT2	-4.60761	-0.242907	4.07329e-06	0.00233768
UKBB_CAD	STARNET_MP	IFIT2	-4.58875	-0.217827	4.45918e-06	0.00242175
CARDIoGRAMplusC4D	STARNET_SKLM	LIPA	4.28143	0.188711	1.857e-05	0.00598279
UKBB_CAD	STARNET_FC	IFIT3	-3.66792	-0.116595	0.000244536	0.042091
UKBB_CAD	STARNET_MP	IFIT1	-3.10279	-0.109203	0.00191704	0.135791
UKBB_CAD	STARNET_MAM	IFIT5	-2.53033	-0.0278341	0.0113956	0.218474
UKBB_CAD	STARNET_SKLM	IFIT5	-2.58949	-0.0390398	0.00961176	0.223825
UKBB_CAD	STARNET_SF	IFIT5	-2.63001	-0.029049	0.00853832	0.224075
UKBB_CAD	STARNET_AOR	IFIT5	-2.4785	-0.0255843	0.0131935	0.241595
CARDIoGRAMplusC4D	STARNET_MP	IFIT1	-2.77435	-0.110621	0.00553121	0.257383
UKBB_CAD	STARNET_MP	IFIT5	-2.64038	-0.0243389	0.00828139	0.293813
UKBB_CAD	STARNET_FC	IFIT1	-2.65938	-0.113155	0.00782849	0.295944
UKBB_CAD	STARNET_Blood	IFIT5	-2.51962	-0.0543796	0.0117482	0.303586
CARDIoGRAMplusC4D	STARNET_SKLM	IFIT5	-2.4684	-0.0414695	0.0135719	0.310661
CARDIoGRAMplusC4D	STARNET_AOR	IFIT5	-2.31242	-0.0266673	0.0207546	0.315298
CARDIoGRAMplusC4D	STARNET_MAM	IFIT5	-2.38597	-0.0292574	0.0170342	0.315526
CARDIoGRAMplusC4D	STARNET_MP	IFIT5	-2.64558	-0.0274049	0.00815513	0.323904
CARDIoGRAMplusC4D	STARNET_FC	IFIT3	-2.60236	-0.0984606	0.00925851	0.337528
UKBB_CAD	STARNET_LIV	IFIT1	-2.3103	-0.102334	0.0208718	0.344481
CARDIoGRAMplusC4D	STARNET_SF	IFIT5	-2.37664	-0.0294156	0.0174711	0.352657
CARDIoGRAMplusC4D	STARNET_LIV	IFIT1	-2.41198	-0.119208	0.0158663	0.357372
UKBB_CAD	STARNET_VAF	IFIT5	-2.37017	-0.0310875	0.0177799	0.372397
CARDIoGRAMplusC4D	STARNET_Blood	IFIT5	-2.29653	-0.0553514	0.0216454	0.417628
UKBB_CAD	STARNET_FC	IFIT5	-2.32016	-0.0203667	0.0203324	0.420749
CARDIoGRAMplusC4D	STARNET_VAF	IFIT5	-2.26043	-0.033267	0.0237946	0.461275
CARDIoGRAMplusC4D	STARNET_FC	IFIT5	-2.26829	-0.0222711	0.0233116	0.466518
UKBB_CAD	STARNET_MAM	FAS	1.50368	0.0480139	0.132664	0.591702
UKBB_CAD	STARNET_FC	FAS	-1.87079	-0.112834	0.0613739	0.592917
CARDIoGRAMplusC4D	STARNET_FC	IFIT1	-1.91018	-0.0869847	0.0561101	0.601507
UKBB_CAD	STARNET_MAM	KIF20B	-1.47467	-0.0687943	0.140301	0.602103
CARDIoGRAMplusC4D	STARNET_FC	FAS	-1.76715	-0.119628	0.0772037	0.648855
UKBB_CAD	STARNET_LIV	IFIT5	-1.47966	-0.0811239	0.138963	0.664661
UKBB_CAD	STARNET_AOR	KIF20B	-1.38462	-0.0761128	0.166169	0.673741
UKBB_CAD	STARNET_SF	FAS	1.36774	0.0144639	0.171395	0.678107
CARDIoGRAMplusC4D	STARNET_SF	FAS	1.3184	0.0158574	0.18737	0.683725
UKBB_CAD	STARNET_SKLM	FAS	1.21207	0.0432137	0.225487	0.68943
UKBB_CAD	STARNET_VAF	FAS	1.53871	0.0315305	0.123876	0.69876
UKBB_CAD	STARNET_Blood	ACTA2	1.27806	0.0126537	0.20123	0.705404
CARDIoGRAMplusC4D	STARNET_SF	SLC16A12	1.16577	0.322803	0.243708	0.720352
CARDIoGRAMplusC4D	STARNET_VAF	FAS	1.4463	0.0337394	0.148094	0.730573
UKBB_CAD	STARNET_Blood	LIPN	1.13774	0.0135206	0.255227	0.739777
UKBB_CAD	STARNET_AOR	PANK1	1.15734	0.217357	0.247135	0.755391
CARDIoGRAMplusC4D	STARNET_MAM	FAS	1.11034	0.0408096	0.266851	0.756976
CARDIoGRAMplusC4D	STARNET_SKLM	FAS	1.10767	0.0448391	0.268005	0.763413
UKBB_CAD	STARNET_MAM	SLC16A12	0.688805	0.037593	0.490946	0.767037
UKBB_CAD	STARNET_Blood	FAS	0.993138	0.0227535	0.320642	0.774898
UKBB_CAD	STARNET_VAF	STAMBPL1	-1.25229	-0.0437283	0.210465	0.780836
UKBB_CAD	STARNET_AOR	STAMBPL1	-1.03298	-0.0839531	0.301612	0.781836
CARDIoGRAMplusC4D	STARNET_MAM	SLC16A12	0.91811	0.0593831	0.358561	0.802547
UKBB_CAD	STARNET_MP	ACTA2	1.41894	0.020361	0.155917	0.806451
CARDIoGRAMplusC4D	STARNET_MAM	KIF20B	-0.888329	-0.0473032	0.374364	0.807751
CARDIoGRAMplusC4D	STARNET_AOR	KIF20B	-0.886676	-0.0561082	0.375253	0.809954
CARDIoGRAMplusC4D	STARNET_FC	CH25H	1.04678	0.0863853	0.2952	0.815162
UKBB_CAD	STARNET_FC	PANK1	1.1858	0.0504377	0.235702	0.824381
CARDIoGRAMplusC4D	STARNET_SF	STAMBPL1	0.637189	0.023066	0.524002	0.825184
CARDIoGRAMplusC4D	STARNET_MP	ACTA2	1.13015	0.0179562	0.258413	0.826857
CARDIoGRAMplusC4D	STARNET_Blood	ACTA2	0.995426	0.0111732	0.319529	0.828063
UKBB_CAD	STARNET_MP	PANK1	1.32993	0.0397771	0.183543	0.830316
CARDIoGRAMplusC4D	STARNET_LIV	IFIT5	-0.861382	-0.0540386	0.389028	0.831531
UKBB_CAD	STARNET_SF	STAMBPL1	-0.55858	-0.0185267	0.576448	0.841991
UKBB_CAD	STARNET_FC	ACTA2	1.04117	0.0200752	0.297798	0.846448
UKBB_CAD	STARNET_FC	LIPN	1.04173	0.0172002	0.297536	0.846448
CARDIoGRAMplusC4D	STARNET_Blood	FAS	0.872493	0.0226527	0.38294	0.847828
UKBB_CAD	STARNET_SF	SLC16A12	0.516858	0.122937	0.605255	0.849136
CARDIoGRAMplusC4D	STARNET_MP	PANK1	0.777552	0.0269952	0.436833	0.850531
CARDIoGRAMplusC4D	STARNET_AOR	CH25H	0.497647	0.0247446	0.618733	0.857503
CARDIoGRAMplusC4D	STARNET_FC	ACTA2	0.738094	0.0151633	0.460457	0.859752
CARDIoGRAMplusC4D	STARNET_MP	CH25H	-0.663256	-0.0239958	0.507167	0.86434
UKBB_CAD	STARNET_Blood	STAMBPL1	-0.35436	-0.0258867	0.723069	0.867221
UKBB_CAD	STARNET_MP	CH25H	-1.04557	-0.0345295	0.295759	0.882938
UKBB_CAD	STARNET_FC	CH25H	0.631639	0.0432636	0.527623	0.883179
UKBB_CAD	STARNET_LIV	STAMBPL1	-0.158292	-0.00421358	0.874226	0.883246
CARDIoGRAMplusC4D	STARNET_FC	LIPN	0.316777	0.00405713	0.751413	0.883842
CARDIoGRAMplusC4D	STARNET_AOR	PANK1	0.251923	0.0521802	0.8011	0.88702
UKBB_CAD	STARNET_MP	LIPN	1.01747	0.0174023	0.308932	0.887133
CARDIoGRAMplusC4D	STARNET_FC	PANK1	-0.0831971	0.00556075	0.933695	0.887773
CARDIoGRAMplusC4D	STARNET_MP	LIPN	0.414162	0.00857278	0.678756	0.887895
CARDIoGRAMplusC4D	STARNET_MP	STAMBPL1	0.408207	0.0528414	0.683122	0.888026
UKBB_CAD	STARNET_LIV	CH25H	0.0742834	0.00554006	0.940785	0.88837
CARDIoGRAMplusC4D	STARNET_AOR	STAMBPL1	0.0539277	0.00585968	0.956993	0.897673
CARDIoGRAMplusC4D	STARNET_LIV	STAMBPL1	-0.361256	-0.011499	0.717908	0.90922
CARDIoGRAMplusC4D	STARNET_MP	ANKRD22	-0.0166472	-0.00368812	0.986718	0.913399
CARDIoGRAMplusC4D	STARNET_Blood	LIPN	0.433144	0.00602364	0.66491	0.915775
CARDIoGRAMplusC4D	STARNET_VAF	STAMBPL1	0.0990281	0.00274176	0.921116	0.928456
CARDIoGRAMplusC4D	STARNET_LIV	CH25H	-0.0377929	-0.00541438	0.969853	0.937081
CARDIoGRAMplusC4D	STARNET_Blood	STAMBPL1	-0.240589	-0.0192733	0.809874	0.946536
UKBB_CAD	STARNET_AOR	CH25H	-0.0524091	-0.00224957	0.958203	0.947361
UKBB_CAD	STARNET_MP	STAMBPL1	0.584807	0.0571571	0.558678	0.948997
UKBB_CAD	STARNET_MP	ANKRD22	-0.560588	-0.0352997	0.575078	0.950528
P < 5E-8 indicates significant findings.
VAF: visceral abdominal adipose
LIV: liver
AOR: atherosclerotic aortic wall
SKLM: skeletal muscle
SF: subcutaneous fat
MP: human peripheral blood mononuclear cells -derived macrophages
FC: foamy macrophages (loaded with acLDL)
MAM: pre/early-atherosclerotic mammary arteries
