## Supplementary material for "Decoding the variant-to-function relationship for *LIPA*, a risk locus for coronary artery disease": Table S: Table S7. Genotype imputation in our human cohort using Haplotype Reference Consortium reference panel.xlsx

### Sheet: Sheet1
Table S7. Genotype imputation in our human cohort using HRC reference pane
SNP	Hg19 coordinate	REF	ALT	Caucasian		African American
				MAF	Imputation accuracy	MAF	Imputation accuracy
rs1412445	chr10:91002804	C	T	0.32571	0.99999 (genotyped)	0.36076	0.99996 (genotyped)
rs1320496	chr10:91002845	C	T	0.48723	0.99119	0.38907	0.94722
rs1412444	chr10:91002927	C	T	0.32571	1.00000 (genotyped)	0.35655	0.99385 (genotyped)
