## Supplementary material for "Decoding the variant-to-function relationship for *LIPA*, a risk locus for coronary artery disease": Table S: Table S8. The three haplotypes identified in the rs1412444 region.xlsx

### Sheet: Sheet1
Table S8. Three haplotypes identified in the rs1412444 region
Haplotype	Caucasian Counts	African American Counts	rs1412445	rs1320496	rs1412444
	(%)	(%)
CCC	114	60	C	C	C
	0.3257	0.3797
CTC	170	41	C	T	C
	0.4857	0.2595
TTT	66	56	T	T	T
	0.1886	0.3544
Total	350	157
