## Supplementary material for "Decoding the variant-to-function relationship for *LIPA*, a risk locus for coronary artery disease": Table S: Table S10. Gene Set Enrichment Analysis output of bulk RNA-seq in aortic plaque macrophages_MLipaKI vs. Ctrl.xlsx

### Sheet: Sheet1
Table S10. GSEA output of bulk RNA-seq in aortic plaque macrophages (M-LipaKI vs. Ctrl)
Pathway	NES	P-value	FDR
Integrin Signaling Pathway	2.32	0	0
Beta1 Integrin Cell Surface Interactions	2.3	0	0
PI METABOLISM	2.28	0	0
Phospholipid Metabolism	2.26	0	0
Extracellular Matrix Organization	2.25	0	0
Integrin Cell Surface Interactions	2.24	0	0
Cell-Matrix Adhesion	2.24	0	0
Signaling by VEGF	2.22	0	0
Cell Adhesion Mediated by Integrin	2.21	0	0
Rac1 GTPase Cycle	2.21	0	0
Synthesis of PIPS at the Plasma Membrane	2.19	0	0
Superpathway of Inositol Phosphate Compound	2.19	0	0.001
Beta3 Intefrin Cell Surface Interactions	2.17	0	0.001
Regulation of Cell-substrate Adhesion	2.16	0	0.001
Cell-substrate Adhesion	2.16	0	0.001
ECM Proteoglycans	2.15	0.002	0.001
VEGFA-VEGFR2 Pathway	2.15	0	0.001
