## Supplementary material for "Decoding the variant-to-function relationship for *LIPA*, a risk locus for coronary artery disease": Table S: Table S12. Gene Set Enrichment Analysis output of bulk RNA-seq in peritoneal macrophages_MLipaKI vs. Ctrl.xlsx

### Sheet: Sheet1
Table S12. GSEA output of bulk RNA-seq in peritoneal macrophages (PMs) (M-LipaKI vs. Ctrl)
Pathway	NES	P_value	FDR
Hallmark E2F Targets	2.53	0	0.003
Hallmark Interferon Gamma Response	2.49	0	0.004
Hallmark Interferon Alpha Response	2.45	0	0.005
Antigen Processing and Presentation	2.41	0.002	0.02
Leukocyte Apoptotic Process	2.4	0	0.021
Vitamin Metabolic Process	2.4	0	0.029
Cellular Response to Interferon Beta	2.38	0	0.027
DNA Replication	2.34	0	0.074
