## Supplementary material for "Decoding the variant-to-function relationship for *LIPA*, a risk locus for coronary artery disease": Table S: Table S13. Top 15 marker genes for subclusters of macrophages and SMCs identified in scRNAseq of aortic cells.xlsx

### Sheet: Legend
Table S13. Top 15 marker genes for subclusters of macrophages and SMCs identified in scRNA-seq of aortic cells
Subtab 1_Top 15 marker genes for macrophage subclusters identified in scRNA-seq of aortic cells
Subtab 2_Top 15 marker genes for SMC subclusters identified in scRNA-seq of aortic cells

### Sheet: 1_Macrophage subcluster
	P_val	Avg_log2FC	Pct.1	Pct.2	P_val_adj	Cluster	Gene
1	2.08450362746864e-81	3.85448	0.871	0.429	4.56631364633281e-77	0	Spp1
2	1.11342980153059e-64	3.00322	0.503	0.074	2.43907932323291e-60	0	Mmp12
3	1.12134175471988e-99	2.77776	0.994	0.826	2.45641124788937e-95	0	Lgals3
4	3.87954446191825e-28	2.58265	0.252	0.044	8.49853009827812e-24	0	Gpnmb
5	6.0411354912692e-111	2.51194	0.985	0.39	1.32337114071743e-106	0	Cd9
6	1.61422162573273e-12	2.42917	0.451	0.295	3.53611389333012e-08	0	Fabp5
7	8.73248352183174e-105	2.15919	0.985	0.592	1.91293784029246e-100	0	Cd72
8	1.49616925068318e-76	2.13427	0.81	0.277	3.27750836054657e-72	0	Lpl
9	1.01492414952418e-80	2.04815	0.706	0.145	2.22329284194768e-76	0	AA467197
10	2.64796246742069e-102	2.00667	0.988	0.78	5.80062658113177e-98	0	Hexb
11	1.94735540677888e-84	1.86982	0.991	0.853	4.2658767540898e-80	0	Trem2
12	3.92307825440234e-115	1.8547	0.96	0.272	8.59389522409375e-111	0	Gngt2
13	1.28894708131318e-69	1.84466	0.948	0.662	2.82356747632464e-65	0	Capg
14	1.01581212410868e-86	1.79719	0.979	0.872	2.22523803907248e-82	0	Ms4a7
15	4.80992003999823e-72	1.75855	0.699	0.174	1.05366108396201e-67	0	Nes
16	2.60561806554665e-41	1.04758	0.841	0.449	5.70786693438648e-37	1	Ccl7
17	4.27341869690493e-33	0.97461	0.914	0.594	9.36135099743994e-29	1	Ccl12
18	1.37478331130248e-38	0.849803	0.991	0.722	3.0116003217392e-34	1	Pf4
19	3.531572350061e-44	0.826438	0.982	0.631	7.73626239004362e-40	1	Ms4a6b
20	7.75345687515773e-35	0.791492	0.991	0.625	1.69847226307205e-30	1	Mrc1
21	1.32749337487226e-33	0.78529	0.917	0.473	2.90800698699518e-29	1	C4b
22	1.44197630837349e-34	0.761046	0.844	0.478	3.15879330112296e-30	1	Hpgd
23	5.14515669458541e-24	0.731994	0.817	0.543	1.12709802551588e-19	1	Ctla2b
24	3.56123617815334e-34	0.681017	0.832	0.428	7.8012439718627e-30	1	Cd38
25	3.28253918481057e-31	0.650539	0.988	0.661	7.19073033824603e-27	1	Maf
26	9.80675536744497e-26	0.622487	0.969	0.759	2.1482678307925e-21	1	Zfp36l1
27	4.96282483493728e-23	0.587267	0.728	0.417	1.08715640834136e-18	1	Gpr34
28	1.20162311506523e-29	0.572595	0.982	0.693	2.63227559586189e-25	1	Ms4a6c
29	9.12387840206418e-27	0.562725	0.936	0.496	1.99867680275618e-22	1	Cbr2
30	1.79855677103221e-19	0.557973	0.979	0.811	3.93991846262316e-15	1	Ifi27l2a
31	6.86030465415175e-81	3.11493	0.617	0.102	1.50281833753848e-76	2	Cd209f
32	1.36210853818121e-78	2.53777	0.502	0.046	2.98383496373975e-74	2	Cd209d
33	4.5558360323129e-132	2.45025	0.954	0.206	9.98001441238464e-128	2	Ednrb
34	6.80953242778259e-118	2.41601	0.939	0.248	1.49169617363005e-113	2	Fcna
35	1.72701301976436e-90	2.2468	0.923	0.373	3.78319472109581e-86	2	Clec10a
36	3.09548023150829e-58	2.18503	0.946	0.54	6.78095899514206e-54	2	Ccl8
37	5.40838022186736e-79	2.15831	0.559	0.068	1.18475977140226e-74	2	Cd209g
38	2.52245842172851e-93	2.05411	0.946	0.332	5.52569741863847e-89	2	Lyve1
39	4.65918104827199e-61	2.02771	0.559	0.105	1.02064020043446e-56	2	Retnla
40	2.67830766940201e-82	1.92293	0.923	0.373	5.86710078059204e-78	2	Fxyd2
41	1.72120484579657e-89	1.89159	0.977	0.487	3.77047133520197e-85	2	F13a1
42	9.49274775833326e-78	1.86108	0.985	0.716	2.07948132394048e-73	2	Ccl6
43	6.50675892785052e-87	1.78878	0.981	0.535	1.42537061073493e-82	2	Folr2
44	2.81903351946313e-49	1.64595	0.77	0.328	6.17537482773593e-45	2	Cd163
45	4.37094006254073e-83	1.62331	0.985	0.791	9.57498130100172e-79	2	Fcgrt
46	7.83765718391573e-85	4.15613	1	0.296	1.71691718270858e-80	3	Stmn1
47	9.37554499539391e-144	3.688	0.991	0.084	2.05380688669099e-139	3	Top2a
48	1.77339161239002e-168	3.4624	0.962	0.046	3.88479166610157e-164	3	Birc5
49	1.16225425868471e-155	3.29716	0.991	0.068	2.54603417907472e-151	3	Mki67
50	8.70559949021879e-64	3.10929	1	0.642	1.90704862432733e-59	3	Hmgb2
51	4.32849502103724e-62	3.09815	1	0.882	9.48200119308417e-58	3	Tubb5
52	3.57233182625988e-139	3.09353	0.84	0.041	7.82555009860489e-135	3	Ube2c
53	1.79596957094346e-169	2.83191	0.981	0.046	3.93425094210875e-165	3	Pclaf
54	5.93378123774087e-159	2.81898	0.896	0.04	1.29985411793951e-154	3	Prc1
55	7.28590236947669e-137	2.77667	0.962	0.083	1.59604977305756e-132	3	Cdk1
56	2.34644762558844e-61	2.74685	1	0.883	5.14012816861405e-57	3	Tuba1b
57	9.4065728420823e-149	2.74536	0.726	0.017	2.06060384678655e-144	3	Hist1h1b
58	8.86062206340656e-70	2.7242	0.991	0.371	1.94100786920984e-65	3	Smc4
59	1.56266100445491e-136	2.70886	0.953	0.08	3.42316519635892e-132	3	Cdca8
60	9.34680677478959e-175	2.56019	0.925	0.032	2.04751149208541e-170	3	Nusap1
61	4.20795621321039e-42	3.12882	1	0.526	9.21794888065869e-38	4	Tmsb10
62	2.25108733031755e-31	2.76626	0.947	0.556	4.93123190579363e-27	4	H2-Ab1
63	3.57879421437252e-15	2.75457	0.387	0.101	7.83970660600445e-11	4	Plac8
64	8.29823112295097e-48	2.71818	0.893	0.26	1.81781050979364e-43	4	Plbd1
65	7.5924510922142e-30	2.7014	0.933	0.758	1.66320233626044e-25	4	Gm2a
66	3.11100654829152e-34	2.63055	0.947	0.492	6.81497094468741e-30	4	H2-Aa
67	4.40642817538262e-31	2.57873	1	0.771	9.65272156099316e-27	4	Cd74
68	1.5845525698561e-32	2.54438	0.933	0.479	3.47112085952676e-28	4	H2-Eb1
69	1.14208353696187e-83	2.47943	0.827	0.085	2.50184819606867e-79	4	Napsa
70	2.39681189685975e-10	2.41214	0.72	0.62	5.25045614126097e-06	4	Naaa
71	8.09574432519806e-54	2.40541	0.96	0.271	1.77345375187789e-49	4	Cytip
72	5.8735508544363e-25	2.36742	0.333	0.045	1.28666005017282e-20	4	Thbs1
73	7.07502933083126e-21	2.36107	0.253	0.029	1.54985592521189e-16	4	Ifitm1
74	3.21078392692101e-32	2.32111	0.747	0.202	7.03354327031317e-28	4	Il1b
75	1.0457614073658e-34	2.31931	0.653	0.133	2.29084493897552e-30	4	Ccr2

### Sheet: 2_SMC subclusters
	P_val	Avg_log2FC	Pct.1	Pct.2	P_val_adj	Cluster	Gene
1	2.04413792024117e-125	1.07266	0.639	0.377	4.47788852808031e-121	0	Rgs5
2	6.25541991067611e-206	0.859278	0.939	0.635	1.37031228563271e-201	0	Sost
3	3.37544958555334e-220	0.820999	0.679	0.313	7.39425986211314e-216	0	Slc22a1
4	1.45088921790197e-208	0.776834	0.825	0.549	3.17831792073605e-204	0	Fibin
5	1.09031886316766e-267	0.776002	0.965	0.774	2.38845250165508e-263	0	Ccdc3
6	1.35805424010979e-115	0.728889	0.774	0.598	2.9749536183845e-111	0	Id1
7	8.16764799857488e-235	0.695737	0.964	0.789	1.78920497056781e-230	0	Mcam
8	6.48126575612689e-184	0.684407	0.896	0.69	1.41978607653716e-179	0	Id2
9	1.34797610664955e-237	0.674903	0.906	0.601	2.95287645922651e-233	0	Pcp4l1
10	6.42342412164362e-215	0.674389	0.998	0.914	1.40711528808725e-210	0	Myh11
11	7.24656084891867e-251	0.662801	0.994	0.862	1.58743161956412e-246	0	Ramp1
12	1.35645823984561e-219	0.639141	0.995	0.971	2.97145742020578e-215	0	Rock1
13	6.98505150374276e-166	0.625406	0.985	0.907	1.53014538240989e-161	0	Ogn
14	3.06115678931514e-225	0.612544	1	0.994	6.70577006267375e-221	0	Acta2
15	4.43225911894301e-190	0.603438	0.996	0.9	9.70930682595656e-186	0	Ppp1r14a
16	2.61894433515272e-299	2.33467	0.951	0.738	5.73705946058556e-295	1	Mt2
17	1.89019237927692e-281	2.26179	0.997	0.977	4.14065542604402e-277	1	Mt1
18	0	2.01506	0.919	0.381	0	1	Vcam1
19	0	1.93653	0.689	0.159	0	1	Serpina3n
20	2.77328518186518e-256	1.68536	0.931	0.734	6.07515851939387e-252	1	Itih4
21	9.86109308422565e-115	1.67025	0.708	0.457	2.16017105103047e-110	1	Sfrp2
22	6.64441226775674e-281	1.65445	0.573	0.123	1.45552495137479e-276	1	Lcn2
23	1.43477386975751e-219	1.56329	0.914	0.614	3.14301563909081e-215	1	Cfh
24	4.75109019722669e-276	1.55469	1	1	1.04077381860448e-271	1	Mgp
25	2.9422073324696e-306	1.54648	0.868	0.422	6.44519938250791e-302	1	Cxcl12
26	0	1.51176	0.702	0.193	0	1	C4b
27	2.63250478914902e-57	1.46297	0.748	0.583	5.76676499110985e-53	1	Apoe
28	4.22658509113813e-219	1.36018	0.635	0.216	9.25875730064719e-215	1	C3
29	6.89577826625262e-285	1.3356	0.633	0.163	1.5105891870053e-280	1	Cp
30	0	1.31016	0.996	0.988	0	1	Clu
31	3.1942207148822e-54	1.47326	0.398	0.165	6.99725989802095e-50	2	Igfbp2
32	3.66347397096257e-139	1.16634	0.988	0.857	8.0252060807906e-135	2	Mfap4
33	4.1641613940234e-80	1.03276	0.798	0.487	9.12201194974766e-76	2	Sparcl1
34	2.63418845608031e-131	1.00152	0.989	0.915	5.77045323188952e-127	2	Ccn3
35	4.56500679563358e-68	0.989244	0.306	0.088	1.00001038865149e-63	2	Tnnt2
36	2.46719415348961e-120	0.796627	0.657	0.257	5.40463551263435e-116	2	Kcnj15
37	9.45770173205546e-113	0.705115	0.988	0.886	2.07180414142407e-108	2	Svil
38	4.85401758007504e-57	0.704816	0.745	0.49	1.06332109109124e-52	2	Wif1
39	5.05666661677886e-259	0.686895	0.682	0.131	1.10771338907158e-254	2	Hand2
40	3.58280129595188e-68	0.667442	0.656	0.337	7.84848451891218e-64	2	Aspn
41	2.3707267411311e-91	0.655102	0.827	0.471	5.19331399912178e-87	2	Npy1r
42	1.92599478435154e-80	0.603849	1	0.995	4.21908417460049e-76	2	Csrp2
43	1.71729488702135e-64	0.570023	0.938	0.803	3.76190617950897e-60	2	Mtus2
44	4.70809845181203e-64	0.532146	0.909	0.722	1.03135604685394e-59	2	Hspb6
45	1.03455454600444e-23	0.531801	0.931	0.856	2.26629518847734e-19	2	Rbp4
46	0	2.81574	0.998	0.178	0	3	Des
47	2.05831150359864e-68	0.777536	0.759	0.386	4.50893717978317e-64	3	Art3
48	1.84181092972217e-42	0.702623	0.814	0.499	4.03467102264939e-38	3	Sparcl1
49	4.88974548249392e-36	0.691157	0.858	0.642	1.07114764539512e-31	3	Actg2
50	7.93013948673128e-33	0.606141	0.945	0.866	1.73717635596335e-28	3	Ckb
51	7.37905212096637e-32	0.559129	0.904	0.676	1.61645515761889e-27	3	Id1
52	2.45158148719962e-31	0.53128	0.971	0.783	5.37043440585948e-27	3	Sost
53	2.74166131411006e-47	0.498851	1	0.955	6.00588327468949e-43	3	Myh11
54	2.95149792793567e-30	0.474684	0.933	0.789	6.46555136093587e-26	3	Id2
55	1.07626753111184e-20	0.461065	0.802	0.638	2.3576716536536e-16	3	Palld
56	1.1980125805092e-39	0.45754	0.995	0.887	2.62436635886345e-35	3	Pdlim3
57	5.89275843155865e-37	0.454418	0.995	0.873	1.29086766201724e-32	3	Mcam
58	3.80443389793996e-37	0.4399	0.995	0.907	8.33399289682727e-33	3	Sh3bgr
59	1.42560533733369e-31	0.438021	0.99	0.925	3.12293105196318e-27	3	Synpo2
60	2.70408063815917e-25	0.436965	0.875	0.703	5.92355904595148e-21	3	Tes
61	2.10153499324359e-190	5.08938	0.931	0.339	4.60362255619941e-186	4	Spp1
62	1.08862690597621e-245	4.83682	1	0.357	2.38474610023149e-241	4	Dcn
63	1.85020706602412e-202	4.17782	0.746	0.15	4.05306359883243e-198	4	Ecrg4
64	3.5374610348515e-68	3.98539	0.436	0.119	7.74916214294569e-64	4	Mmp3
65	1.78655981444145e-236	3.9003	0.997	0.328	3.91363792951545e-232	4	Lum
66	3.14291948513122e-235	3.58045	0.483	0.039	6.88487942412846e-231	4	Cytl1
67	4.43343858940673e-182	3.36161	0.987	0.439	9.71189057395438e-178	4	Timp1
68	0	3.29442	0.677	0.056	0	4	Prg4
69	1.29238110820918e-185	3.15347	0.824	0.186	2.83109005564303e-181	4	Lcn2
70	9.38229017608646e-122	2.77106	0.959	0.471	2.0552844859735e-117	4	Vcam1
71	2.88950615977122e-173	2.67964	0.984	0.528	6.32975219359484e-169	4	Lgals3
72	0	2.63976	0.357	0.006	0	4	Slurp1
73	0	2.604	0.821	0.095	0	4	Ly6a
74	7.80981635426482e-148	2.59116	0.997	0.973	1.71081837056525e-143	4	Fn1
75	3.69974358658104e-29	2.53627	0.423	0.181	8.10465830076443e-25	4	Comp
76	2.64544043048101e-60	2.37132	0.99	0.981	5.79510180701171e-56	5	Col1a1
77	9.79875415264241e-99	2.35648	0.995	0.929	2.14651508467785e-94	5	Tmsb10
78	7.92485129238724e-35	2.34647	0.641	0.324	1.73601792411035e-30	5	Igfbp4
79	5.13492327343785e-83	2.33159	0.437	0.075	1.1248562922793e-78	5	Pi16
80	1.8078761657057e-54	2.31116	0.544	0.171	3.96033352859491e-50	5	Thbs1
81	2.68303145621615e-202	2.25286	0.641	0.066	5.87744870798709e-198	5	Serpinf1
82	4.13367046650432e-42	2.13262	0.869	0.609	9.05521852392437e-38	5	Apoe
83	2.49689693810443e-17	2.11994	0.296	0.113	5.46970243261156e-13	5	Cd74
84	7.07845364237943e-124	2.05955	0.665	0.114	1.55060605489964e-119	5	Ly6a
85	1.01558479777396e-22	2.04835	0.422	0.183	2.22474005800363e-18	5	Ifi27l2a
86	3.66039894399356e-77	2.04115	0.835	0.287	8.01846992671228e-73	5	C3
87	1.92165445517533e-114	2.03874	0.913	0.336	4.20957624950707e-110	5	Pcolce
88	3.14988751025119e-168	2.01703	0.442	0.035	6.90014357995626e-164	5	Cygb
89	7.92659808436008e-39	1.9807	0.898	0.767	1.73640057635992e-34	5	Serping1
90	2.90958931817032e-08	1.92585	0.282	0.153	0.000637375	5	Lyz2
