## Supplementary material for "Decoding the variant-to-function relationship for *LIPA*, a risk locus for coronary artery disease": Table S: Table S14. Proportion cell number of different cell types and subclusters of macrophages and SMCs.xlsx

### Sheet: Legend
Table S14. Proportion/cell number of different cell types and subclusters of macrophages and SMCs in scRNA-seq of aortic cells
Subtab 1_Proportion/cell number of different cell types
Subtab 2_Proportion/cell number of different macrophage subclusters
Subtab 3_Proportion/cell number of different SMC subclusters

### Sheet: 1_Cell type
	Ctrl	M-LipaKI	Ctrl	M-LipaKI
	Cell number		Proportion
SMC	3231	2903	0.70285	0.576793
Fibroblast	748	1284	0.162715	0.255116
Macrophage	491	705	0.106809	0.140076
Pericyte	101	87	0.0219709	0.0172859
Endothelial	22	47	0.00478573	0.00933837
Mesothelial	4	7	0.000870133	0.00139082

### Sheet: 2_Macrophage subcluster
	Ctrl	M-LipaKI	Ctrl	M-LipaKI
	Cell number		Proportion
Trem2 Mac	129	187	0.287305	0.289474
Ccl2 Mac	136	178	0.302895	0.275542
Lyve1 Mac	112	169	0.249443	0.26161
Proliferative Mac	47	62	0.104677	0.0959752
Il1b Mac	25	50	0.0556793	0.0773994

### Sheet: 3_SMC subcluster
	Ctrl	M-LipaKI	Ctrl	M-LipaKI
	Cell number		Proportion
SMC1	1824	1408	0.564531	0.485016
Cxcl12 SMC	646	668	0.199938	0.230107
Tnnt2 SMC	319	329	0.098731	0.113331
SMC2	214	201	0.0662334	0.0692387
Chondrocyte-like SMC	158	161	0.0489013	0.0554599
Fibroblast-like SMC	70	136	0.0216651	0.0468481
