## Supplementary material for "Decoding the variant-to-function relationship for *LIPA*, a risk locus for coronary artery disease": Table S: Table S17. Top 20 marker genes for each cluster identifed in scRNAseq of CD45 aortic cells.xlsx

### Sheet: Sheet 1
Table S17. Top 20 marker genes for each cluster identified in scRNA-seq of aortic CD45+ cells
	P_val	Avg_log2FC	Pct.1	Pct.2	P_val_adj	Cluster	Gene
1	3.71e-301	2.03004	0.97	0.516	6.33e-297	0	Cd72
2	1.3e-129	1.61128	0.943	0.703	2.23e-125	0	Spp1
3	1.19e-187	1.51954	0.981	0.72	2.03e-183	0	Cd9
4	2.68e-190	1.3264	0.977	0.772	4.57e-186	0	Hexb
5	1.21e-110	1.32496	0.51	0.187	2.07e-106	0	Zmynd15
6	2.02e-193	1.31635	0.626	0.162	3.46e-189	0	Nes
7	1.51e-183	1.29513	0.988	0.653	2.58e-179	0	Ms4a7
8	1.28e-61	1.28934	0.342	0.122	2.18e-57	0	Npy
9	5.9e-91	1.27641	0.72	0.401	1.01e-86	0	Fcrls
10	3.86e-151	1.21269	0.62	0.2	6.59e-147	0	AA467197
11	3.18e-187	1.21264	0.944	0.59	5.43e-183	0	Aopep
12	1.47e-67	1.20311	0.992	0.965	2.51e-63	0	Prdx1
13	6.96e-156	1.19844	0.98	0.813	1.19e-151	0	Ckb
14	2.42e-176	1.19547	0.765	0.307	4.13e-172	0	Olfml3
15	9.21e-165	1.16382	0.951	0.604	1.57e-160	0	Lsp1
16	2.76e-126	1.15683	0.707	0.319	4.71e-122	0	Clec4d
17	1.19e-72	1.15656	0.697	0.392	2.03e-68	0	Ccl4
18	2.28e-142	1.11909	0.85	0.504	3.9e-138	0	Glipr1
19	1.15e-138	1.11473	0.971	0.714	1.97e-134	0	Capg
20	1.1e-145	1.10783	0.96	0.736	1.87e-141	0	Metrnl
21	0	3.98652	0.957	0.557	0	1	Fabp5
22	0	3.65179	0.911	0.319	0	1	Gpnmb
23	1.01e-124	3.512	0.449	0.129	1.73e-120	1	Cd5l
24	6.51e-177	3.06101	0.984	0.863	1.11e-172	1	Ctsl
25	0	2.66076	0.998	0.968	0	1	Psap
26	0	2.5684	0.74	0.165	0	1	Atp6v0d2
27	0	2.39218	0.893	0.319	0	1	Acp5
28	3.16e-278	2.36052	0.996	0.906	5.39e-274	1	Ctsd
29	0	2.24806	0.901	0.34	0	1	Syngr1
30	0	2.13622	0.992	0.608	0	1	Gngt2
31	5.94e-304	2.13552	0.991	0.773	1.01e-299	1	Plin2
32	1.82e-260	2.11444	1	0.978	3.11e-256	1	Apoe
33	9.9e-153	2.0235	0.594	0.2	1.69e-148	1	Fabp4
34	3.09e-302	1.97054	0.998	0.856	5.28e-298	1	Ctss
35	4.38e-264	1.94667	0.942	0.587	7.48e-260	1	Pld3
36	3.71e-281	1.931	0.998	0.959	6.34e-277	1	Ctsb
37	4.5e-267	1.91914	0.615	0.114	7.68e-263	1	Il18bp
38	9.45e-264	1.87324	0.992	0.847	1.61e-259	1	Cstb
39	4.85e-302	1.80176	0.803	0.217	8.28e-298	1	Apoc2
40	4.71e-236	1.79898	0.988	0.856	8.04e-232	1	Creg1
41	0	4.41666	0.953	0.227	0	2	Ccl8
42	0	3.88975	0.997	0.096	0	2	F13a1
43	4.6e-263	3.41218	0.472	0.031	7.86e-259	2	Retnla
44	0	3.35455	0.548	0.024	0	2	Cd209f
45	0	3.26464	0.929	0.042	0	2	Lyve1
46	1.35e-257	3.08811	0.995	0.545	2.31e-253	2	Ifi27l2a
47	0	3.08358	0.998	0.274	0	2	Mrc1
48	0	3.03645	1	0.372	0	2	Pf4
49	0	2.84459	0.753	0.048	0	2	Cd163
50	0	2.75399	0.872	0.115	0	2	Clec10a
51	0	2.71856	0.991	0.215	0	2	Cbr2
52	0	2.7063	0.955	0.155	0	2	C4b
53	0	2.63291	0.991	0.243	0	2	Folr2
54	1.19e-288	2.55804	0.993	0.565	2.03e-284	2	Fcgrt
55	0	2.53246	0.988	0.337	0	2	Maf
56	7.85e-273	2.50316	0.993	0.49	1.34e-268	2	Ly6e
57	0	2.42958	0.493	0.016	0	2	Cd209g
58	0	2.42483	0.73	0.026	0	2	Ednrb
59	1.39e-294	2.33407	0.87	0.178	2.37e-290	2	Ccl7
60	0	2.32289	0.953	0.181	0	2	Ltc4s
61	0	7.56869	0.98	0.232	0	3	Mgp
62	0	7.07524	0.899	0.142	0	3	Acta2
63	0	7.00731	0.857	0.085	0	3	Tagln
64	0	6.49765	0.982	0.111	0	3	Igfbp7
65	0	6.07782	0.986	0.071	0	3	Sparc
66	0	5.84187	0.987	0.064	0	3	Bgn
67	0	5.81984	0.59	0.051	0	3	Dcn
68	0	5.5913	0.942	0.048	0	3	Ccn2
69	0	5.39147	0.883	0.085	0	3	Tpm2
70	0	5.37865	0.814	0.037	0	3	Myl9
71	0	5.35364	0.57	0.037	0	3	Lum
72	0	5.31525	0.971	0.04	0	3	Col1a2
73	0	5.30266	0.931	0.055	0	3	Clu
74	0	5.25053	0.94	0.179	0	3	Csrp2
75	0	5.17881	0.951	0.039	0	3	Col3a1
76	0	5.00436	0.969	0.033	0	3	Tm4sf1
77	0	4.91002	0.987	0.41	0	3	Nupr1
78	0	4.7802	0.924	0.031	0	3	Col1a1
79	0	4.748	0.969	0.026	0	3	Aebp1
80	0	4.67385	0.854	0.04	0	3	Eln
81	8.58e-94	1.97145	0.911	0.411	1.46e-89	4	Cxcl2
82	6.5e-61	1.68396	0.663	0.258	1.11e-56	4	Il1b
83	2.33e-78	1.58501	0.95	0.551	3.99e-74	4	H2-Eb1
84	1.83e-32	1.43424	0.594	0.3	3.13e-28	4	Ccl12
85	4.88e-69	1.38926	0.95	0.632	8.33e-65	4	H2-Ab1
86	9.67e-30	1.38823	0.531	0.253	1.65e-25	4	Ccl7
87	3.18e-86	1.36242	0.564	0.14	5.44e-82	4	Ccr2
88	2.7e-66	1.33983	0.98	0.759	4.61e-62	4	Cd74
89	5.53e-66	1.33517	0.944	0.572	9.44e-62	4	H2-Aa
90	1.29e-25	1.20977	0.686	0.448	2.2e-21	4	Ccl4
91	2.52e-73	1.18719	0.947	0.513	4.3e-69	4	Tmem176a
92	5.2e-69	1.12533	0.97	0.579	8.89e-65	4	Tmem176b
93	7.02e-37	1.05227	0.756	0.422	1.2e-32	4	Ccl2
94	1.75e-59	1.03681	0.706	0.297	2.99e-55	4	Nlrp3
95	1.48e-22	0.969726	0.67	0.434	2.53e-18	4	Ccl3
96	8.21e-43	0.968643	0.898	0.602	1.4e-38	4	Ier3
97	2.7e-46	0.938721	0.983	0.766	4.61e-42	4	Cd14
98	1.76e-49	0.935901	0.858	0.487	3e-45	4	Nfkbiz
99	3.6e-27	0.926448	0.363	0.136	6.15e-23	4	Cxcl1
100	1.13e-38	0.908148	0.881	0.619	1.93e-34	4	Cd83
101	5.67e-182	4.09362	1	0.359	9.68e-178	5	Stmn1
102	1.7e-227	3.9652	0.662	0.06	2.91e-223	5	Hist1h2ap
103	0	3.56348	0.953	0.038	0	5	Birc5
104	0	3.49776	0.829	0.032	0	5	Ube2c
105	0	3.44115	0.962	0.065	0	5	Top2a
106	0	3.35043	0.97	0.057	0	5	Mki67
107	2.05e-147	3.27303	1	0.609	3.51e-143	5	Hmgb2
108	0	3.02823	0.701	0.017	0	5	Hist1h1b
109	3.96e-132	2.94468	0.996	0.847	6.77e-128	5	Tubb5
110	0	2.86327	0.863	0.039	0	5	Prc1
111	0	2.84563	0.923	0.03	0	5	Pclaf
112	3.55e-132	2.70001	0.996	0.772	6.07e-128	5	Tuba1b
113	1.36e-130	2.66541	1	0.976	2.32e-126	5	H2afz
114	0	2.66503	0.927	0.067	0	5	Cdk1
115	0	2.60499	0.808	0.017	0	5	Cenpf
116	9.58e-253	2.55234	0.628	0.043	1.64e-248	5	Hist1h2ae
117	1.04e-170	2.54598	0.991	0.339	1.78e-166	5	Smc4
118	2.97e-226	2.54478	0.953	0.184	5.07e-222	5	Cks1b
119	0	2.53535	0.936	0.082	0	5	Cdca8
120	1.41e-227	2.50842	0.957	0.19	2.42e-223	5	Smc2
121	5.52e-183	2.88185	0.464	0.03	9.42e-179	6	Ifitm1
122	8.9e-195	2.41368	0.608	0.055	1.52e-190	6	Cd209a
123	2.07e-101	2.34806	0.847	0.256	3.54e-97	6	Il1b
124	4.41e-112	2.13356	0.878	0.29	7.53e-108	6	Napsa
125	1.87e-97	2.05613	1	0.556	3.2e-93	6	H2-Eb1
126	8.22e-91	1.98677	1	0.636	1.4e-86	6	H2-Ab1
127	2.88e-93	1.93215	1	0.576	4.91e-89	6	H2-Aa
128	2.18e-251	1.81761	0.572	0.03	3.72e-247	6	Klrd1
129	1.17e-116	1.68649	0.734	0.168	1.99e-112	6	Traf1
130	4.4e-75	1.62075	1	0.763	7.51e-71	6	Cd74
131	7.16e-87	1.5786	0.968	0.527	1.22e-82	6	H2-DMa
132	2.26e-79	1.47601	0.622	0.145	3.85e-75	6	Ccr2
133	1.39e-126	1.46075	0.919	0.251	2.38e-122	6	Plbd1
134	3.42e-151	1.40594	0.505	0.048	5.84e-147	6	H2-Oa
135	4.28e-69	1.38845	0.946	0.549	7.32e-65	6	H2-DMb1
136	1.86e-183	1.37474	0.482	0.032	3.17e-179	6	Il1r2
137	8.49e-84	1.35405	0.901	0.375	1.45e-79	6	Cytip
138	2.92e-21	1.33857	0.495	0.244	4.99e-17	6	Mgl2
139	3.7e-76	1.28733	0.653	0.183	6.32e-72	6	Nr4a3
140	9.86e-190	1.25491	0.55	0.042	1.68e-185	6	H2-DMb2
141	4.19e-31	5.00385	0.388	0.095	7.16e-27	7	Igkc
142	2.4e-83	3.96711	0.388	0.034	4.09e-79	7	Ccl5
143	1.29e-191	3.04742	0.306	0.004	2.2e-187	7	Cd79a
144	0	2.66245	0.612	0.004	0	7	Trbc2
145	0	2.57253	0.603	0.002	0	7	Cd3g
146	2.45e-50	2.2995	0.331	0.042	4.19e-46	7	Cd79b
147	3.98e-301	2.29807	0.884	0.043	6.8e-297	7	Ltb
148	0	2.26967	0.43	0.001	0	7	Nkg7
149	9.48e-163	2.23939	0.306	0.006	1.62e-158	7	Ms4a1
150	2.47e-05	2.23613	0.769	0.627	0.42118	7	Hmgb2
151	0	2.21368	0.612	0.004	0	7	Cd3d
152	0	2.20581	0.81	0.01	0	7	Ptprcap
153	6.02e-66	2.11876	0.769	0.189	1.03e-61	7	AW112010
154	1.74e-111	1.97493	0.86	0.153	2.98e-107	7	H2-Q7
155	1.12e-273	1.92927	0.496	0.009	1.9e-269	7	Ms4a4b
156	3.83e-196	1.92294	0.298	0.003	6.54e-192	7	Mzb1
157	7.1e-247	1.72334	0.322	0.002	1.21e-242	7	Iglc3
158	8.06e-08	1.65522	0.421	0.254	0.00137569	7	H2afx
159	1.43e-26	1.58329	0.347	0.077	2.43e-22	7	Plac8
160	0	1.52256	0.496	0.004	0	7	Trac
161	1.37e-71	3.20314	1	0.382	2.35e-67	8	Naaa
162	1.5e-85	3.05569	1	0.271	2.56e-81	8	Plbd1
163	2.25e-90	2.65575	0.988	0.242	3.84e-86	8	Wdfy4
164	2.92e-51	2.35466	1	0.989	4.98e-47	8	Cst3
165	1.14e-52	2.32585	1	0.541	1.95e-48	8	H2-DMa
166	1.18e-46	2.28705	1	0.648	2.02e-42	8	H2-Ab1
167	6.03e-45	2.1835	1	0.571	1.03e-40	8	H2-Eb1
168	0	2.17894	0.907	0.026	0	8	Ifi205
169	5.43e-186	2.15134	0.965	0.077	9.26e-182	8	Cd24a
170	4.93e-50	2.1445	1	0.561	8.42e-46	8	H2-DMb1
171	8.7e-56	2.13729	1	0.554	1.49e-51	8	Psmb9
172	3.36e-49	2.11532	1	0.653	5.74e-45	8	Irf8
173	1.28e-43	2.07519	1	0.59	2.19e-39	8	H2-Aa
174	2.04e-221	1.99077	0.919	0.054	3.49e-217	8	Jaml
175	1.78e-47	1.98292	0.93	0.391	3.03e-43	8	Cytip
176	7.47e-48	1.96974	1	0.765	1.28e-43	8	Gm2a
177	4.32e-59	1.96661	0.558	0.075	7.37e-55	8	Plac8
178	9.45e-95	1.96251	0.895	0.15	1.61e-90	8	Ahr
179	0	1.87494	0.895	0.006	0	8	2023-09-03
180	0	1.84798	0.779	0.007	0	8	Itgae
181	4.57e-77	6.93091	0.491	0.03	7.8e-73	9	Cxcl13
182	5.89e-201	5.61461	0.358	0.003	1.01e-196	9	Marco
183	4.67e-62	5.4657	0.377	0.021	7.98e-58	9	Saa3
184	3.05e-33	5.39078	0.264	0.02	5.2e-29	9	Slpi
185	1.01e-26	3.66209	0.642	0.163	1.73e-22	9	Fcna
186	5.37e-09	3.39472	0.264	0.071	9.16e-05	9	Vsig4
187	7.26e-191	3.14729	0.547	0.011	1.24e-186	9	Fabp7
188	1.33e-30	2.89409	0.491	0.08	2.27e-26	9	Timd4
189	6.45e-20	2.83924	0.962	0.579	1.1e-15	9	Ccl6
190	2.72e-16	2.78289	0.66	0.282	4.64e-12	9	Ltc4s
191	1.41e-20	2.65363	0.774	0.348	2.4e-16	9	Msr1
192	2.76e-30	2.57235	0.906	0.329	4.71e-26	9	Emilin2
193	5.65e-25	2.53226	0.981	0.668	9.64e-21	9	Ifitm3
194	9.52e-18	2.53159	0.623	0.198	1.63e-13	9	Cd5l
195	7.91e-07	2.52027	0.943	0.825	0.0135086	9	Wfdc17
196	3.85e-08	2.48448	0.792	0.703	0.000658295	9	Sdc3
197	2e-15	2.45508	0.83	0.547	3.42e-11	9	Cfp
198	2.22e-17	2.27716	0.396	0.081	3.78e-13	9	Plac8
199	5.99e-15	2.23414	0.623	0.237	1.02e-10	9	Lyz1
200	5.41e-10	2.23391	0.396	0.13	9.24e-06	9	Thbs1
201	4.19e-39	5.04796	0.918	0.234	7.16e-35	10	Lyz1
202	1.44e-47	3.95504	1	0.301	2.47e-43	10	Clec4n
203	1.17e-36	3.77198	0.816	0.19	2e-32	10	Ctsk
204	2.35e-26	2.65445	1	0.884	4.02e-22	10	Lyz2
205	2.19e-43	2.64205	0.878	0.167	3.75e-39	10	Npy
206	2.54e-17	2.12137	0.98	0.773	4.33e-13	10	Cd74
207	3.76e-25	2.03312	1	0.659	6.42e-21	10	S100a4
208	6.64e-19	2.00239	0.918	0.407	1.13e-14	10	Mmp12
209	8.93e-22	1.98672	1	0.752	1.53e-17	10	Cybb
210	4.61e-21	1.98327	1	0.78	7.88e-17	10	Cd9
211	2.27e-26	1.96309	1	0.919	3.88e-22	10	Fxyd5
212	1.45e-84	1.95226	0.939	0.1	2.48e-80	10	Clec4e
213	1.02e-82	1.88643	0.816	0.073	1.75e-78	10	Dcstamp
214	7.02e-51	1.87957	0.857	0.14	1.2e-46	10	Hopx
215	4.4e-43	1.85396	0.918	0.221	7.51e-39	10	Bst1
216	7.81e-25	1.7825	0.939	0.307	1.33e-20	10	Cx3cr1
217	1.64e-21	1.73942	1	0.714	2.81e-17	10	Itgb2
218	3e-19	1.6908	1	0.689	5.13e-15	10	Lilrb4a
219	9.04e-13	1.6873	0.98	0.575	1.54e-08	10	H2-Eb1
220	6.86e-32	1.67259	0.959	0.313	1.17e-27	10	Napsa
221	2.73e-11	5.00936	0.724	0.289	4.67e-07	11	Fabp4
222	9.8e-118	4.23694	0.793	0.029	1.67e-113	11	Ly6c1
223	0	3.91975	0.897	0	0	11	Cldn5
224	1.01e-31	3.72849	0.724	0.1	1.72e-27	11	Aqp1
225	3.41e-95	3.70224	0.897	0.05	5.82e-91	11	Pecam1
226	1.28e-183	3.64135	0.862	0.02	2.19e-179	11	Ramp2
227	0	3.54153	0.621	0.001	0	11	Gpihbp1
228	0	3.53026	0.897	0.007	0	11	Egfl7
229	0	3.51361	0.897	0.009	0	11	Cdh5
230	6.93e-124	3.39226	0.931	0.04	1.18e-119	11	Cavin2
231	4.43e-40	3.33379	0.724	0.08	7.57e-36	11	Ctla2a
232	5.73e-48	3.22012	0.897	0.107	9.79e-44	11	Cav1
233	3.8e-32	3.05052	0.828	0.131	6.49e-28	11	Ly6a
234	0	3.03638	0.862	0.003	0	11	Ptprb
235	2.84e-23	3.03153	0.966	0.286	4.85e-19	11	Gng11
236	1.54e-35	2.88694	0.931	0.139	2.64e-31	11	Col4a1
237	5.84e-171	2.83434	0.828	0.02	9.98e-167	11	Ecscr
238	8.63e-149	2.80659	0.828	0.024	1.47e-144	11	Esam
239	2.61e-22	2.70147	1	0.415	4.47e-18	11	Sptbn1
240	2.48e-72	2.65693	0.931	0.073	4.24e-68	11	Slc9a3r2
