## Supplementary material for "Decoding the variant-to-function relationship for *LIPA*, a risk locus for coronary artery disease": Table S: Table S18. Proportion cell number of macrophage subclusters.xlsx

### Sheet: Sheet1
Table S18. Proportion/cell number of macrophage subclusters identified in scRNA-seq of aortic CD45+ cells
Cluster	GFPpos	GFPneg	GFPpos	GFPneg
	Cell number		Proportion
0	197	808	0.297134	0.329393
1	114	882	0.171946	0.35956
2	224	353	0.337858	0.143905
4	91	215	0.137255	0.0876478
5	37	195	0.0558069	0.0794945
